# Assessing Long-Term Stored Tissues for Multi-Omics Data Quality and Proteogenomics Suitability

**DOI:** 10.1101/2024.03.13.583805

**Authors:** Kyu Jin Song, Minsuh Kim, Yong Jin Heo, Kyung-Cho Cho, Jae-Won Oh, Dae Ho Kim, Chanwoong Hwa, Yeji Do, Seunghyuk Choi, Hee Sang Hwang, Kwoneel Kim, Kyunggon Kim, Seungjin Na, Eunok Paek, Joon-Yong An, Se Jin Jang, Min-Sik Kim, Kwang Pyo Kim

**Author notes:** **Correspondence:** (M.S.K.), (K.P.K.).

## Abstract

As research into the complexities of cancer biology deepens, the integration of multi-omics analyses has emerged as a powerful approach to unravel the complex molecular basis of cancers. However, challenges related to sample availability, including size, collection procedures, and storage duration, hinder the broad application of this methodology. Despite these limitations, there is a growing interest in exploring the potential of archived samples to expand the scope of multi-omics research. Our study aims to investigate the impact of storage duration on the measurment in genomic, transcriptomic, and proteomic profiles of archived samples, demonstrating their viability for advancing our understanding of cancer biology. To comprehensively address these trends and limitations, we systematically examined archived samples collected over a decade, focusing on their transcriptomic, proteomic, and phosphoproteomic attributes. Analysis revealed intricate patterns and dynamic shifts, especially in long-term transcriptomic data, with observed declines in read counts related to protein coding and gene coverage. However, these changes did not compromise the fundamental gene expression landscape. Proteomic result also demonstrated that storage period did not significantly influence proteomic measurement. Comparisons of housekeeping gene (HKG) and housekeeping protein (HKP) expressions unveiled consistent transcriptomic levels across samples, while distinctive proteomic disparities between tumor and normal tissues. In conclusion, the challenges posed by limited sample availability in multi-omics studies can be partially overcome through the strategic integration of archived samples. While technical shifts were evident in certain aspects of transcriptomic data, core gene expression patterns remained robust, and the functionality of essential transcription factors (TFs) and kinases remained unaffected. These findings underscore the potential of archived samples as valuable resources for multi-omics research, providing a broader landscape for investigating cancer biology and paving the way for more comprehensive insights into this intricate field.
