## Supplementary Table 4 for "Assessing Long-Term Stored Tissues for Multi-Omics Data Quality and Proteogenomics Suitability"

### Sheet: Key
Supplementary Table 4
	TableS4A
	Column	Description
	HKG	House keeping gene (source: Housekeeping and Reference Transcript Atlas (HRT Atlas v1.0, www.housekeeping.unicamp.br))
	Overlapped.gene	Overlapped gene between HKG list and our transcriptome dataset
	TableS4B
	Column	Description
	Type	Type of housekeeping protein (ribosomal, RNA polymerase, and citric acid cycle)
	Protein.ID	Protein ID (Uniprot)
	Gene	Gene name
	Overlapped.protein	Overlapped gene between HKG list and our global proteome dataset

### Sheet: TableS4A
HKG	Overlapped.gene
AARS	Y
ABCB10	Y
ABHD4	Y
ACAD9	Y
ACBD3	Y
ACBD6	Y
ACTR1A	Y
ACTR1B	Y
ADIPOR2	Y
ADO	Y
ADSS	Y
AFF4	Y
AGGF1	Y
AHCY	Y
AIDA	Y
AKAP10	Y
AKIRIN2	Y
AKR7A2	Y
AL135905.2	Y
ALDH9A1	Y
ALKBH5	Y
ANAPC2	Y
ANKRD40	Y
ANKRD52	Y
ANKS1A	Y
ANP32B	Y
AP2A1	Y
AP2A2	Y
AP3M1	Y
APPL1	Y
ARAF	Y
ARF5	Y
ARFGEF2	Y
ARHGAP35	Y
ARL14EP	Y
ARL6IP1	Y
ARL8A	Y
ARMC1	Y
ARPC1A	Y
ARPC2	Y
ASH1L	Y
ASNA1	N
ATE1	Y
ATF6	Y
ATF6B	Y
ATG3	Y
ATP5ME	Y
ATP6AP1	Y
ATP6V1G1	Y
ATXN7L3B	Y
B4GALT3	Y
B4GALT5	Y
B4GAT1	Y
BAZ1B	Y
BCAS2	Y
BLOC1S4	Y
BMS1	Y
BRAT1	Y
BRD3	Y
BRI3	Y
BRK1	Y
BSDC1	Y
BTBD1	Y
BTF3	Y
BUD13	Y
BUD31	Y
C11orf98	Y
C16orf72	Y
C1orf174	Y
C5orf15	Y
C6orf120	Y
C6orf47	Y
C7orf26	Y
C9orf16	Y
C9orf78	Y
CAB39	Y
CACUL1	Y
CAND1	Y
CAPZA1	Y
CASC3	Y
CBR4	Y
CBY1	Y
CCDC22	Y
CCDC85B	Y
CCDC97	Y
CCZ1	Y
CDC23	Y
CDC26	Y
CDC42BPB	Y
CDC5L	Y
CDKN1B	Y
CDKN2AIPNL	Y
CEBPZ	Y
CENPB	Y
CERK	Y
CFDP1	Y
CHCHD1	Y
CHCHD2	Y
CHD2	Y
CHMP4B	Y
CHMP5	Y
CHMP6	Y
CIAO2B	Y
CIB1	Y
CLN5	Y
CLPX	Y
CMTR1	Y
COA3	Y
COA5	Y
COG3	Y
COG7	Y
COMMD7	Y
COX15	Y
COX5B	Y
COX6A1	Y
COX7A2L	Y
COX8A	Y
CRADD	Y
CREB3	Y
CREG1	Y
CRKL	Y
CRY2	Y
CSGALNACT2	Y
CSRNP2	Y
CTSZ	Y
CUEDC2	Y
CUL5	Y
CYC1	Y
DAD1	Y
DAP	Y
DCTN4	Y
DCTN6	Y
DDA1	Y
DDRGK1	Y
DDX18	Y
DDX19A	Y
DDX23	Y
DDX27	Y
DDX49	Y
DDX50	Y
DDX51	Y
DEAF1	Y
DENND4B	Y
DENND6A	Y
DENR	Y
DESI1	Y
DEXI	Y
DHX15	Y
DHX29	Y
DHX38	Y
DHX40	Y
DIMT1	Y
DKC1	Y
DLST	Y
DMAC1	Y
DNAJA1	Y
DNAJA2	Y
DNAJB9	Y
DNAJC1	Y
DNAJC11	Y
DNAJC13	Y
DNAJC3	Y
DNAJC5	Y
DNAJC8	Y
DNAJC9	Y
DNASE2	Y
DNLZ	Y
DPM1	Y
DPY30	Y
DRG1	Y
DTD1	Y
DUSP11	Y
DVL2	Y
DVL3	Y
DYNLL2	Y
DYNLRB1	Y
DYNLT1	Y
E2F4	Y
E4F1	Y
EAPP	Y
EEF1G	Y
EEFSEC	Y
EFCAB14	Y
EID2	Y
EIF1B	Y
EIF2AK1	Y
EIF2B1	Y
EIF2S2	Y
EIF2S3	Y
EIF3I	Y
EIF4EBP2	Y
EIF4EBP3	Y
EIF5B	Y
ELAVL1	Y
EMC2	Y
EMC7	Y
EMC8	Y
ENTPD4	Y
EPM2AIP1	Y
EPRS	Y
ERH	Y
ERP44	Y
EXOC2	Y
EXOSC10	Y
EXOSC8	Y
FAF2	Y
FAM122A	Y
FAM174A	Y
FAM20B	Y
FAM220A	Y
FAM50A	Y
FAM8A1	Y
FARSA	Y
FBH1	Y
FBRS	Y
FBXL3	Y
FBXO28	Y
FBXW2	Y
FBXW4	Y
FDX1	Y
FN3KRP	Y
FNBP4	Y
FOXJ2	Y
FRG1	Y
FTSJ3	Y
FUBP3	Y
FXR2	Y
GADD45GIP1	Y
GATAD1	Y
GATAD2B	Y
GBF1	Y
GCN1	Y
GDI1	Y
GGA2	Y
GHITM	Y
GID8	Y
GIGYF1	Y
GINM1	Y
GLE1	Y
GLG1	Y
GLO1	Y
GLRX5	Y
GNG10	Y
GNL2	Y
GNPAT	Y
GNPTG	Y
GOLGA5	Y
GOLGB1	Y
GOLPH3	Y
GORASP2	Y
GPKOW	Y
GRK2	Y
GRPEL1	Y
GSK3A	Y
GTF2B	Y
GTF2F2	Y
GTF3A	Y
GTF3C3	Y
GTF3C6	Y
H1FX	Y
H2AFJ	Y
HAT1	Y
HEXIM1	Y
HIGD2A	Y
HINT2	Y
HINT3	Y
HLA-E	Y
HMGN2	Y
HMGN4	Y
HMGXB3	Y
HNRNPA0	Y
HNRNPA2B1	Y
HNRNPH2	Y
HNRNPUL2	Y
HPF1	Y
HSBP1	Y
HSD17B12	Y
HSPA4	Y
HSPA9	Y
HTT	Y
ICMT	Y
IER3IP1	Y
IGBP1	Y
IKZF5	Y
ILF2	Y
ILKAP	Y
IMPAD1	Y
INTS12	Y
IPO7	Y
IPO8	Y
IPO9	Y
IQCB1	Y
IQSEC1	Y
IRF2BP1	Y
IRF2BPL	Y
ISCA1	Y
IWS1	Y
JAK1	Y
KBTBD2	Y
KCTD5	Y
KCTD9	Y
KHDRBS1	Y
KIAA0100	Y
KIF1BP	Y
KIF5B	Y
KPNA6	Y
KRCC1	Y
KRTCAP2	Y
LAMP1	Y
LAMTOR2	Y
LAPTM4A	Y
LENG1	Y
LETM1	Y
LMAN1	Y
LMAN2L	Y
LRRC41	Y
LRRC47	Y
LRRC59	Y
LSG1	Y
LSM1	Y
LSM10	Y
LSM12	Y
LSM2	Y
LSM3	Y
LTV1	Y
MAD2L1BP	Y
MAGEF1	Y
MAGOH	Y
MAGT1	Y
MAML1	Y
MAN1A2	Y
MAPK1IP1L	Y
MAPK8IP3	Y
MAPRE1	Y
MARCH5	Y
MAU2	Y
MEA1	Y
MED10	Y
MED11	Y
MED19	Y
MED28	Y
MED4	Y
MED9	Y
MEPCE	Y
MFAP1	Y
MFSD14A	Y
MFSD14B	Y
MIF	Y
MIIP	Y
MOB1A	Y
MPHOSPH10	Y
MRFAP1	Y
MRFAP1L1	Y
MRGBP	Y
MRM3	Y
MRPL12	Y
MRPL14	Y
MRPL16	Y
MRPL18	Y
MRPL20	Y
MRPL22	Y
MRPL32	Y
MRPL37	Y
MRPL38	Y
MRPL41	Y
MRPL44	Y
MRPL46	Y
MRPL54	Y
MRPL57	Y
MRPL58	Y
MRPL9	Y
MRPS10	Y
MRPS14	Y
MRPS2	Y
MRPS26	Y
MRPS30	Y
MRPS34	Y
MRPS5	Y
MRPS6	Y
MRPS9	Y
MRTO4	Y
MTOR	Y
MTREX	Y
MUL1	Y
MYDGF	Y
MYH9	Y
NAPG	Y
NAT10	Y
NCBP1	Y
NCOA5	Y
NDUFA1	Y
NDUFA4	Y
NDUFA8	Y
NDUFB7	Y
NDUFV3	Y
NEDD8	Y
NELFB	Y
NENF	Y
NEU1	Y
NFX1	Y
NGDN	Y
NINJ1	Y
NMD3	Y
NMT1	Y
NOB1	Y
NOC2L	Y
NOL7	Y
NOP10	Y
NOP58	Y
NOP9	Y
NR2F6	Y
NSA2	Y
NSMCE4A	Y
NSRP1	Y
NT5C2	Y
NUBP1	Y
NUCKS1	Y
NUDT15	Y
NUP133	Y
NUP153	Y
NUS1	Y
ODR4	Y
OGT	Y
OSBP	Y
OSER1	Y
OVCA2	Y
OXSR1	Y
PAF1	Y
PAFAH1B2	Y
PARN	Y
PARP1	Y
PATL1	Y
PBDC1	Y
PBX2	Y
PCBD1	Y
PCBP1	Y
PCGF5	Y
PCIF1	Y
PDAP1	Y
PDCD7	Y
PDE6D	Y
PDIA3	Y
PDPK1	Y
PDS5A	Y
PDZD11	Y
PEBP1	Y
PEF1	Y
PELP1	Y
PET117	Y
PFDN2	Y
PFKL	Y
PGAM1	Y
PHF13	Y
PHF5A	Y
PI4K2A	Y
PIAS4	Y
PIN4	Y
PLCG1	Y
PMM1	Y
PMPCB	Y
PMVK	Y
PNO1	Y
POFUT1	Y
POLR1E	Y
POLR2C	Y
POLR2I	Y
POLR2J	Y
POLR2K	Y
POLR2L	Y
POLR3C	Y
POLR3GL	Y
POP7	Y
PPA1	Y
PPIB	Y
PPID	Y
PPIL4	Y
PPP1R10	Y
PPP1R15B	Y
PPP1R37	Y
PPP2R5A	Y
PPP2R5B	Y
PPP5C	Y
PPTC7	Y
PRADC1	Y
PRDM4	Y
PRDX6	Y
PRKAA1	Y
PRPF18	Y
PRPF3	Y
PRPF38A	Y
PRPF6	Y
PRPSAP1	Y
PSMB1	Y
PSMB2	Y
PSMB4	Y
PSMB6	Y
PSMB7	Y
PSMD14	Y
PSMD3	Y
PSMD5	Y
PTDSS2	Y
PTPN11	Y
PTRH2	Y
PURB	Y
PWP1	Y
PWP2	Y
PYCR2	Y
PYURF	Y
R3HDM4	Y
RAB11B	Y
RAB12	Y
RAB13	Y
RAB14	Y
RAB1B	Y
RAB2B	Y
RAB4A	Y
RAB5A	Y
RAB9A	Y
RABGAP1	Y
RALA	Y
RAMAC	Y
RANBP2	Y
RANBP9	Y
RARS2	Y
RBM8A	Y
RBMX2	Y
RBSN	Y
RBX1	Y
RCC2	Y
RCN1	Y
RDH14	Y
REXO1	Y
REXO4	Y
RGP1	Y
RHOT2	Y
RING1	Y
RMND5A	Y
RNF11	Y
RNF113A	Y
RNF114	Y
RNF149	Y
RNF168	Y
RNF187	Y
RNF20	Y
RNF216	Y
RP9	Y
RPF1	Y
RPIA	Y
RPL10A	Y
RPL35	Y
RPL35A	Y
RPL36AL	Y
RPL39	Y
RPL5	Y
RPN1	Y
RPRD2	Y
RPS12	Y
RPS19BP1	Y
RPS25	Y
RPS28	Y
RPS4X	Y
RRAGA	Y
RRAGC	Y
RRN3	Y
RRP36	Y
RRP7A	Y
RRP9	Y
RSAD1	Y
RSL24D1	Y
RTCB	Y
RTF1	Y
RTL8A	Y
RTL8C	Y
RXRB	Y
SAMM50	Y
SARNP	Y
SART1	Y
SART3	Y
SBDS	Y
SCAND1	Y
SCYL2	Y
SDHAF1	Y
SEC61B	Y
SENP2	Y
SERINC1	Y
SETD1A	Y
SF3A2	Y
SF3A3	Y
SF3B4	Y
SF3B5	Y
SF3B6	Y
SFPQ	Y
SFSWAP	Y
SFT2D1	Y
SGTA	Y
SH3BGRL	Y
SHARPIN	Y
SLC25A5	Y
SLC25A6	Y
SLC30A9	Y
SLC35A1	Y
SLC35A4	Y
SLC4A1AP	Y
SLU7	Y
SMARCA5	Y
SMARCC1	Y
SMC3	Y
SMDT1	Y
SMIM26	Y
SMU1	Y
SMURF1	Y
SMYD5	Y
SNAP29	Y
SNAPIN	Y
SNF8	Y
SNRNP35	Y
SNRPF	Y
SNX12	Y
SNX17	Y
SNX9	Y
SP2	Y
SPAG7	Y
SPCS3	Y
SPEN	Y
SPOUT1	Y
SPRYD3	Y
SPTSSA	Y
SRPRA	Y
SRSF3	Y
SRSF4	Y
SRSF6	Y
SRSF9	Y
SSB	Y
SSNA1	Y
SSRP1	Y
SSU72	Y
STAT5B	Y
STK38	Y
STOML2	Y
STT3B	Y
STX4	Y
STXBP3	Y
SUGT1	Y
SUMO3	Y
SUPT6H	Y
SURF1	Y
SURF2	Y
SURF4	Y
SUSD6	Y
SVBP	Y
SYAP1	Y
TAB1	Y
TAF7	Y
TAF9B	Y
TAOK1	Y
TAPBP	Y
TAPT1	Y
TARDBP	Y
TATDN2	Y
TAX1BP3	Y
TBC1D10B	Y
TBC1D20	Y
TBC1D22B	Y
TBK1	Y
TCTA	Y
TECPR1	Y
TELO2	Y
TENT4A	Y
TERF2IP	Y
TEX261	Y
TFE3	Y
THAP11	Y
THAP12	Y
THRAP3	Y
TIMM17A	Y
TIMM22	Y
TMA7	Y
TMED10	Y
TMED7	Y
TMED9	Y
TMEM115	Y
TMEM131	Y
TMEM147	Y
TMEM167A	Y
TMEM167B	Y
TMEM183A	Y
TMEM203	Y
TMEM248	Y
TMEM258	Y
TMEM30A	Y
TMEM41A	Y
TMEM42	Y
TMEM43	Y
TMEM50A	Y
TMEM60	Y
TMSB10	Y
TMX3	Y
TNKS2	Y
TOMM20	Y
TOMM22	Y
TOMM70	Y
TOP1	Y
TOR1A	Y
TOR1B	Y
TPP2	Y
TPR	Y
TRA2A	Y
TRAF7	Y
TRIAP1	Y
TRIM8	Y
TRPC4AP	Y
TSNAX	Y
TSPYL1	Y
TSR1	Y
TSR2	Y
TSR3	Y
TTC37	Y
TUBG1	Y
TUSC2	Y
TUT1	Y
TWF2	Y
TXNDC12	Y
TXNDC9	Y
UBAC1	Y
UBE2A	Y
UBE2G2	Y
UBE2J1	Y
UBE2Q1	Y
UBE2R2	Y
UBE2Z	Y
UBE3C	Y
UBL3	Y
UBL4A	Y
UBQLN4	Y
UFC1	Y
UFL1	Y
UFM1	Y
ULK1	Y
UNC50	Y
UQCRH	Y
URM1	Y
UROD	Y
USP12	Y
USP39	Y
USP4	Y
USPL1	Y
UTP3	Y
VAMP3	Y
VAMP5	Y
VBP1	Y
VMA21	Y
VPS16	Y
VPS25	Y
VPS26B	Y
VPS26C	Y
VPS36	Y
VPS37B	Y
VPS37C	Y
VPS39	Y
VPS52	Y
VPS54	Y
WASL	Y
WBP11	Y
WBP4	Y
WDFY1	Y
WDR45B	Y
WDR55	Y
WDR59	Y
WDR75	Y
WDR82	Y
WHAMM	Y
WRNIP1	Y
XPC	Y
XRCC5	Y
YARS	Y
YIPF3	Y
YIPF6	Y
YJU2	Y
YTHDF1	Y
YWHAG	Y
YY1	Y
ZBTB18	Y
ZC3H15	Y
ZDHHC6	Y
ZFP91	Y
ZKSCAN1	Y
ZMAT2	Y
ZMIZ1	Y
ZMPSTE24	Y
ZMYND19	Y
ZNF146	Y
ZNF22	Y
ZNF622	Y
ZNF672	Y
ZNF768	Y
ZNF777	Y
ZNF865	Y
ZNHIT1	Y
ZRANB1	Y
ZRANB2	Y
ZRSR2	Y
ZYG11B	Y

### Sheet: TableS4B
Type	Protein.ID	Gene	Overlapped.protein
Citric	P53396	ACLY	Y
Citric	P21399	ACO1	Y
Citric	Q99798	ACO2	N
Citric	O75390	CS	Y
Citric	P10515	DLAT	Y
Citric	P09622	DLD	Y
Citric	P36957	DLST	Y
Citric	P07954	FH	Y
Citric	O75874	IDH1	Y
Citric	P48735	IDH2	Y
Citric	P50213	IDH3A	Y
Citric	O43837	IDH3B	Y
Citric	P51553	IDH3G	Y
Citric	P40925	MDH1	N
Citric	P40926	MDH2	Y
Citric	Q02218	OGDH	Y
Citric	P11498	PC	Y
Citric	Q16822	PCK2	Y
Citric	P08559	PDHA1	Y
Citric	P11177	PDHB	Y
Citric	P31040	SDHA	Y
Citric	P21912	SDHB	Y
Citric	Q99643	SDHC	Y
Citric	O14521	SDHD	Y
Citric	Q9P2R7	SUCLA2	N
Citric	P53597	SUCLG1	Y
Citric	Q96I99	SUCLG2	Y
RNApolymerase	O75575	CRCP	N
RNApolymerase	O95602	POLR1A	Y
RNApolymerase	Q9H9Y6	POLR1B	Y
RNApolymerase	O15160	POLR1C	Y
RNApolymerase	P0DPB5, P0DPB6	POLR1D	N
RNApolymerase	Q9GZS1	POLR1E	Y
RNApolymerase	Q3B726	POLR1F	Y
RNApolymerase	O15446	POLR1G	Y
RNApolymerase	Q9P1U0	POLR1H	N
RNApolymerase	P30876	POLR2B	N
RNApolymerase	P19387	POLR2C	Y
RNApolymerase	O15514	POLR2D	Y
RNApolymerase	P19388	POLR2E	Y
RNApolymerase	P61218	POLR2F	N
RNApolymerase	P62487	POLR2G	Y
RNApolymerase	P52434	POLR2H	N
RNApolymerase	P36954	POLR2I	Y
RNApolymerase	P52435	POLR2J	Y
RNApolymerase	Q9GZM3	POLR2J2	N
RNApolymerase		POLR2J3	N
RNApolymerase	P53803	POLR2K	Y
RNApolymerase	P62875	POLR2L	Y
RNApolymerase	P0CAP2, Q6EEV4	POLR2M	N
RNApolymerase	Q9NW08	POLR3B	Y
RNApolymerase	Q9BUI4	POLR3C	Y
RNApolymerase	P05423	POLR3D	Y
RNApolymerase	Q9NVU0	POLR3E	N
RNApolymerase	Q9H1D9	POLR3F	Y
RNApolymerase	Q9BT43	POLR3GL	N
RNApolymerase	Q9Y535	POLR3H	Y
RNApolymerase	Q9Y2Y1	POLR3K	N
Ribosomal	Q9NWT8	AURKAIP1	N
Ribosomal	Q96BP2	CHCHD1	Y
Ribosomal	P51398	DAP3	Y
Ribosomal	P62861	FAU	Y
Ribosomal	Q8TAE8	GADD45GIP1	Y
Ribosomal	Q9NV31	IMP3	Y
Ribosomal	Q9BYD6	MRPL1	Y
Ribosomal	Q7Z7H8	MRPL10	Y
Ribosomal	Q9Y3B7	MRPL11	Y
Ribosomal	P52815	MRPL12	Y
Ribosomal	Q9BYD1	MRPL13	Y
Ribosomal	Q6P1L8	MRPL14	Y
Ribosomal	Q9P015	MRPL15	Y
Ribosomal	Q9NX20	MRPL16	Y
Ribosomal	Q9NRX2	MRPL17	Y
Ribosomal	Q9H0U6	MRPL18	Y
Ribosomal	P49406	MRPL19	Y
Ribosomal	Q5T653	MRPL2	N
Ribosomal	Q9BYC9	MRPL20	Y
Ribosomal	Q7Z2W9	MRPL21	Y
Ribosomal	Q9NWU5	MRPL22	Y
Ribosomal	Q16540	MRPL23	Y
Ribosomal	Q96A35	MRPL24	Y
Ribosomal	Q9P0M9	MRPL27	N
Ribosomal	Q13084	MRPL28	N
Ribosomal	P09001	MRPL3	Y
Ribosomal	Q8TCC3	MRPL30	Y
Ribosomal	Q9BYC8	MRPL32	Y
Ribosomal	O75394	MRPL33	N
Ribosomal	Q9BQ48	MRPL34	Y
Ribosomal	Q9NZE8	MRPL35	Y
Ribosomal	Q9P0J6	MRPL36	N
Ribosomal	Q9BZE1	MRPL37	Y
Ribosomal	Q96DV4	MRPL38	Y
Ribosomal	Q9NYK5	MRPL39	Y
Ribosomal	Q9BYD3	MRPL4	Y
Ribosomal	Q9NQ50	MRPL40	Y
Ribosomal	Q8IXM3	MRPL41	Y
Ribosomal	Q9Y6G3	MRPL42	Y
Ribosomal	Q8N983	MRPL43	N
Ribosomal	Q9H9J2	MRPL44	Y
Ribosomal	Q9H2W6	MRPL46	Y
Ribosomal	Q9HD33	MRPL47	Y
Ribosomal	Q96GC5	MRPL48	Y
Ribosomal	Q13405	MRPL49	Y
Ribosomal	Q8N5N7	MRPL50	Y
Ribosomal	Q4U2R6	MRPL51	Y
Ribosomal	Q86TS9	MRPL52	Y
Ribosomal	Q96EL3	MRPL53	Y
Ribosomal	Q6P161	MRPL54	Y
Ribosomal	Q7Z7F7	MRPL55	Y
Ribosomal	Q9BQC6	MRPL57	Y
Ribosomal	Q14197	MRPL58	Y
Ribosomal	Q9BYD2	MRPL9	Y
Ribosomal	P82664	MRPS10	Y
Ribosomal	P82912	MRPS11	Y
Ribosomal	O15235	MRPS12	Y
Ribosomal	O60783	MRPS14	Y
Ribosomal	P82914	MRPS15	Y
Ribosomal	Q9Y3D3	MRPS16	Y
Ribosomal	Q9Y2R5	MRPS17	Y
Ribosomal	Q9NVS2	MRPS18A	Y
Ribosomal	Q9Y676	MRPS18B	Y
Ribosomal	Q9Y3D5	MRPS18C	N
Ribosomal	Q9Y399	MRPS2	Y
Ribosomal	P82921	MRPS21	Y
Ribosomal	P82650	MRPS22	Y
Ribosomal	Q9Y3D9	MRPS23	Y
Ribosomal	Q96EL2	MRPS24	Y
Ribosomal	P82663	MRPS25	Y
Ribosomal	Q9BYN8	MRPS26	Y
Ribosomal	Q92552	MRPS27	Y
Ribosomal	Q9Y2Q9	MRPS28	N
Ribosomal	Q9NP92	MRPS30	Y
Ribosomal	Q92665	MRPS31	Y
Ribosomal	Q9Y291	MRPS33	N
Ribosomal	P82930	MRPS34	N
Ribosomal	P82673	MRPS35	Y
Ribosomal	P82675	MRPS5	Y
Ribosomal	P82932	MRPS6	Y
Ribosomal	Q9Y2R9	MRPS7	Y
Ribosomal	P82933	MRPS9	Y
Ribosomal	Q9UKD2	MRTO4	Y
Ribosomal	Q9NX24	NHP2	Y
Ribosomal	O95478	NSA2	Y
Ribosomal	Q96EY7	PTCD3	Y
Ribosomal	P63244	RACK1	Y
Ribosomal	P27635	RPL10	Y
Ribosomal	P62906	RPL10A	Y
Ribosomal	P62913	RPL11	N
Ribosomal	P30050	RPL12	Y
Ribosomal	P26373	RPL13	Y
Ribosomal	P40429	RPL13A	Y
Ribosomal	P50914	RPL14	Y
Ribosomal	P61313	RPL15	N
Ribosomal	P18621	RPL17	N
Ribosomal	Q07020	RPL18	N
Ribosomal	Q02543	RPL18A	Y
Ribosomal	P84098	RPL19	Y
Ribosomal	P46778	RPL21	Y
Ribosomal	P35268	RPL22	Y
Ribosomal	Q6P5R6	RPL22L1	N
Ribosomal	P62829	RPL23	Y
Ribosomal	P62750	RPL23A	Y
Ribosomal	P83731	RPL24	Y
Ribosomal	P61254	RPL26	Y
Ribosomal	Q9UNX3	RPL26L1	N
Ribosomal	P61353	RPL27	Y
Ribosomal	P46776	RPL27A	Y
Ribosomal	P46779	RPL28	Y
Ribosomal	P47914	RPL29	N
Ribosomal	P39023	RPL3	Y
Ribosomal	P62888	RPL30	Y
Ribosomal	P62899	RPL31	Y
Ribosomal	P62910	RPL32	N
Ribosomal	P49207	RPL34	Y
Ribosomal	P42766	RPL35	Y
Ribosomal	P18077	RPL35A	Y
Ribosomal	Q9Y3U8	RPL36	Y
Ribosomal	P83881	RPL36A	N
Ribosomal	Q969Q0	RPL36AL	Y
Ribosomal	P61927	RPL37	Y
Ribosomal	P61513	RPL37A	Y
Ribosomal	P63173	RPL38	Y
Ribosomal	P62891	RPL39	Y
Ribosomal	Q96EH5	RPL39L	N
Ribosomal	P36578	RPL4	Y
Ribosomal	P62945	RPL41	N
Ribosomal	P46777	RPL5	N
Ribosomal	Q02878	RPL6	Y
Ribosomal	P18124	RPL7	Y
Ribosomal	P62424	RPL7A	Y
Ribosomal	Q6DKI1	RPL7L1	Y
Ribosomal	P62917	RPL8	Y
Ribosomal	P32969	RPL9	Y
Ribosomal	P05388	RPLP0	Y
Ribosomal	P05386	RPLP1	Y
Ribosomal	P05387	RPLP2	Y
Ribosomal	P78345	RPP38	Y
Ribosomal	P46783	RPS10	Y
Ribosomal	P62280	RPS11	Y
Ribosomal	P25398	RPS12	Y
Ribosomal	P62277	RPS13	Y
Ribosomal	P62263	RPS14	N
Ribosomal	P62841	RPS15	Y
Ribosomal	P62244	RPS15A	Y
Ribosomal	P62249	RPS16	Y
Ribosomal	P08708	RPS17	N
Ribosomal	P62269	RPS18	Y
Ribosomal	P39019	RPS19	Y
Ribosomal	P15880	RPS2	Y
Ribosomal	P60866	RPS20	Y
Ribosomal	P63220	RPS21	Y
Ribosomal	P62266	RPS23	Y
Ribosomal	P62847	RPS24	N
Ribosomal	P62851	RPS25	Y
Ribosomal	P62854	RPS26	Y
Ribosomal	P42677	RPS27	Y
Ribosomal	P62979	RPS27A	Y
Ribosomal	Q71UM5	RPS27L	Y
Ribosomal	P62857	RPS28	Y
Ribosomal	P62273	RPS29	Y
Ribosomal	P23396	RPS3	Y
Ribosomal	P61247	RPS3A	Y
Ribosomal	P62701	RPS4X	Y
Ribosomal	P46782	RPS5	N
Ribosomal	P62753	RPS6	Y
Ribosomal	P62081	RPS7	Y
Ribosomal	P62241	RPS8	Y
Ribosomal	P46781	RPS9	Y
Ribosomal	P08865	RPSA	Y
Ribosomal		RPSAP58	N
Ribosomal	O76021	RSL1D1	Y
Ribosomal	Q9UHA3	RSL24D1	Y
Ribosomal	P55769	SNU13	N
Ribosomal	P62987	UBA52	Y
