## Supplementary Table 5 for "Assessing Long-Term Stored Tissues for Multi-Omics Data Quality and Proteogenomics Suitability"

### Sheet: Key
Supplementary Table 5
	TableS5A
	Column	Description
	Pathway	Hallmark pathway namess
	Sample.ID	Sample ID
	TableS5B
	Column	Description
	Storage	Storage group (Long: over 10 years, short: within 10 years)
	TF	Transcription factor
	Activity	Transcription factor activity
	P	P value
	TableS5C
	Column	Description
	Storage	Storage group (Long: over 10 years, short: within 10 years)
	Kinase	Kinase
	Activity	Kinase activity
	P	P value

### Sheet: TableS5A
Pathway	P0001-T	P0003-T	P0005-T	P0006-T	P0007-T	P0008-T	P0009-T	P0010-T	P0011-T	P0012-T	P0013-T	P0014-T	P0015-T	P0016-T	P0017-T
ADIPOGENESIS	-9.4382	-2.7938	-9.4645	-2.0678	-6.6051	4.8266	-4.4891	-1.4521	-0.7263	-1.431	0.494	-1.3295	-1.6238	-0.6102	-1.4073
ALLOGRAFT_REJECTION	-8.4392	-4.3759	7.3935	-4.6553	-4.2624	1.1736	8.529	7.1662	-2.9364	-1.6905	3.9942	2.0147	-1.1797	1.2804	0.2386
ANGIOGENESIS	-4.0661	0.1335	0.2634	-0.2433	2.6022	-4.8256	-0.3682	0.6795	-3.2588	-1.1288	-1.8502	-3.0609	-4.9987	-3.3084	-4.6606
APICAL_JUNCTION	-5.7391	-8.9434	0.8163	-5.2179	-4.5578	-1.1767	-4.9666	-0.6915	-5.7885	-3.6196	-4.0952	-5.4752	-10	-5.1374	-4.1785
APOPTOSIS	-4.1401	-1.95	1.0246	-2.5051	-0.749	0.4481	0.1517	1.7004	-0.9944	-1.3172	-0.9896	-0.5942	-3.8371	-1.4238	-0.9988
BILE_ACID_METABOLISM	-3.8036	-1.2944	-5.3547	3.107	-4.6128	2.0017	-1.5729	-4.2235	-3.8479	-4.3701	-5.7228	-2.1387	-2.3381	-1.1994	-3.3649
CHOLESTEROL_HOMEOSTASIS	-6.652	-3.4355	-2.1007	4.2016	2.5008	-2.4512	-7.0528	-3.4898	4.1131	0.3976	-3.0744	2.02	1.2318	-0.4047	-6.6241
COAGULATION	-10	-5.2144	-2.3665	6.3915	-7.3294	-9.0864	-2.8218	-7.6258	-8.0486	-3.7091	-10	-10	-10	-4.5236	-9.9467
COMPLEMENT	-10	-3.5974	2.15	4.9936	-4.2993	-5.4797	0.0224	2.9177	-8.6225	-1.6203	-5.1249	-7.2944	-8.5598	1.4741	-10
DNA_REPAIR	7.7588	6.18	2.6358	-2.8438	2.385	-0.4289	-0.8862	-0.4422	2.4314	3.4389	0.6616	0.5825	5.6352	0.9934	6.6603
E2F_TARGETS	10	10	9.2938	-0.6745	10	-7.897	-9.2773	-3.0017	6.0393	7.1735	1.8963	6.6462	10	1.8772	10
EPITHELIAL_MESENCHYMAL_TRANSITION	-4.0293	-5.776	0.8686	-3.874	-2.5101	-8.1734	3.5057	5.4772	-7.1153	-2.7084	-2.5197	-2.8579	-10	-4.8004	-8.5875
ESTROGEN_RESPONSE_EARLY	-5.6074	-3.9137	-0.3232	1.5711	-2.6274	-4.1649	-6.7222	-3.0522	2.2496	1.5837	-0.5332	0.3114	-1.4382	2.7361	-4.4248
ESTROGEN_RESPONSE_LATE	-4.9017	-3.3097	-5.9966	1.0623	-4.0413	-3.1507	-8.4227	-5.4874	0.26	0.0614	-3.508	-1.5295	-3.6747	-1.5465	-4.5062
FATTY_ACID_METABOLISM	-4.5981	-0.672	-10	-3.889	-6.0505	7.9341	-5.0312	-5.4106	1.5585	-0.735	1.3542	2.658	0.0118	-4.8798	-2.713
G2M_CHECKPOINT	10	8.6441	7.6512	-1.9929	7.2703	-5.0745	-6.4874	-0.2448	7.2714	5.9071	1.9915	4.2231	10	1.1593	10
GLYCOLYSIS	-3.1558	1.6328	-0.7128	2.7677	4.3029	-1.0099	-2.401	0.0026	1.4317	5.709	1.8747	4.1608	1.6587	2.3093	-0.8631
HEDGEHOG_SIGNALING	-0.0156	0.8854	-1.5917	3.0468	0.4482	-3.7565	-3.9748	-2.692	-0.3876	-0.4873	-1.8183	-0.9166	-2.5032	-1.4	-1.1621
HEME_METABOLISM	-8.6719	-3.9867	-8.1288	-1.9611	-10	-7.2846	-6.1392	-8.2478	-5.9001	-4.9532	-6.7117	-6.4987	-6.5394	-4.4752	-6.9525
HYPOXIA	-7.9781	0.5161	-0.0454	0.8855	0.2503	-3.1069	-3.6108	0.0951	-0.9898	3.2929	-4.0833	0.1279	-4.4824	0.8944	-5.8279
IL2_STAT5_SIGNALING	-6.2286	-4.0602	-2.1169	0.4607	-2.0102	0.634	-0.8166	-0.1281	-3.2993	-0.1364	-3.9032	-2.7754	-5.8867	-1.7822	-6.5737
IL6_JAK_STAT3_SIGNALING	-3.1271	-3.0461	1.3175	1.0508	-6.0118	-3.4793	1.8857	1.2246	-4.0341	-0.2793	-0.6311	-0.2955	-4.55	-2.4189	-1.9282
INFLAMMATORY_RESPONSE	-7.9229	-3.8879	6.5152	6.0436	-3.7021	-4.5894	1.672	6.4425	-2.3751	0.1527	-1.3854	-3.5425	-3.1023	4.7258	-6.6209
INTERFERON_ALPHA_RESPONSE	0.2722	-2.5789	8.1966	-1.8208	2.5529	-2.6399	3.0263	9.9237	-6.0314	-4.353	1.5357	3.0876	-1.2678	-3.0069	1.2498
INTERFERON_GAMMA_RESPONSE	-3.9493	-5.6594	10	-3.678	-2.7725	-1.5847	3.7799	9.0354	-5.9577	-3.4079	2.2243	3.6295	-3.2805	-2.9001	-0.2639
KRAS_SIGNALING_DN	-3.3453	-4.223	-4.4215	-0.3214	-1.765	-5.3072	-6.84	-3.4576	-0.5721	-1.7504	-4.9011	0.0778	-6.3812	-5.0946	-3.7178
KRAS_SIGNALING_UP	-6.2223	-4.905	-3.4091	-0.5593	-1.768	-3.4725	0.0221	-1.4957	-4.0839	-3.8325	-5.7268	-5.4097	-8.1609	-2.3256	-7.3014
MITOTIC_SPINDLE	6.2002	-0.2822	0.0132	-3.4262	-1.0922	-0.4371	-3.8035	-2.5679	0.9873	-2.0568	-0.2661	1.7835	-1.3108	-0.7984	1.3389
MTORC1_SIGNALING	-4.5815	0.4522	6.0728	5.7092	2.4123	-2.8965	-3.9273	3.4086	9.0998	10	-0.4539	9.7921	6.8916	4.4515	-3.9528
MYC_TARGETS_V1	10	10	10	-4.6325	9.0355	0.7135	-2.7719	4.6253	10	10	10	10	10	9.0412	10
MYC_TARGETS_V2	2.2829	4.7763	6.3752	-0.4416	-2.8359	-3.9034	-3.6949	-1.8022	7.8866	8.4138	4.2393	5.2911	8.7873	5.1145	2.2643
MYOGENESIS	-6.7869	-8.3967	-9.2919	-4.2496	-8.9258	-2.087	-3.6155	-5.0678	-7.9692	-6.3787	-6.5211	-6.6899	-10	-6.8147	-7.3251
NOTCH_SIGNALING	1.5412	-0.0224	-0.5535	3.0093	2.132	-1.4939	-3.1867	2.4805	1.1954	2.7354	0.1589	1.5499	-1.2409	0.5339	-1.1504
OXIDATIVE_PHOSPHORYLATION	-7.5906	7.2251	-6.4195	-1.6007	-4.7192	10	2.2962	4.7873	10	7.4015	7.3916	7.378	10	2.1704	5.0485
P53_PATHWAY	-5.1495	-3.9622	1.4023	-0.0339	-2.0773	1.5469	-2.5451	1.0441	2.6802	3.5205	0.0786	2.1753	-4.3975	-1.6953	-0.5947
PEROXISOME	-2.99	-0.4189	-5.9685	1.8402	-1.0091	3.4437	-3.464	-3.7702	-0.9633	-4.2091	-0.7639	-1.7355	-0.5593	0.2502	-2.9697
PI3K_AKT_MTOR_SIGNALING	-0.9643	-0.087	4.0884	0.4023	0.6855	1.9185	2.1657	0.5843	-0.6769	0.2122	-0.5444	2.4903	-2.1851	0.8753	3.1804
REACTIVE_OXYGEN_SPECIES_PATHWAY	-6.3382	-5.6801	-5.0515	-1.3707	-6.0961	-0.6351	-3.2406	-1.6206	0.6044	4.434	-3.559	3.2247	-0.2241	0.1566	-2.8658
TGF_BETA_SIGNALING	-1.0041	0.314	3.0691	1.8649	0.2901	-1.8423	-1.8146	0.7611	3.0263	2.9586	2.9277	2.3682	0.5968	2.1361	1.6638
TNFA_SIGNALING_VIA_NFKB	-3.0253	-5.5211	8.611	3.3412	-1.7543	-5.4423	0.4527	6.1532	0.6416	3.3749	-0.5575	0.0437	-3.0789	4.8815	-4.9172
UNFOLDED_PROTEIN_RESPONSE	3.8118	-1.1505	8.7772	1.743	2.246	0.7821	4.4239	3.5897	4.4141	7.4173	7.8847	5.0238	7.7385	4.3581	0.438
UV_RESPONSE_DN	1.6774	-3.1703	-3.3241	-2.9952	-2.1762	0.307	-1.5058	-0.0544	-2.903	-2.3015	1.0579	-2.1847	-4.203	-0.5114	-1.6264
UV_RESPONSE_UP	-0.6161	0.0825	1.9625	0.3877	0.7003	-1.1077	-2.8283	0.7032	0.0462	4.2252	0.9905	0.8669	3.0586	0.9538	-0.188
WNT_BETA_CATENIN_SIGNALING	4.2095	-1.0059	0.6905	-0.2169	1.8091	-0.3186	-0.8878	1.8664	0.0211	2.7946	0.2237	0.1685	-2.2505	-0.517	0.7182
XENOBIOTIC_METABOLISM	-9.4552	-5.0591	-5.6941	5.1215	-7.4463	-1.1942	-7.6721	-3.4276	-0.6906	0.4822	-5.2941	-2.405	-6.3255	-5.1103	-9.6162

### Sheet: TableS5B
Storage	TF	Activity	P
Long	MYC	7.43668	1.0863e-13
Long	SPI1	-5.84074	5.30083e-09
Long	SMAD3	-1.95372	0.0507517
Long	SMAD4	-2.78102	0.00542528
Long	STAT5A	-2.86531	0.00417163
Long	STAT5B	-1.06593	0.286474
Long	RELA	-2.63928	0.00831653
Long	WT1	-0.74208	0.45805
Long	NR0B2	0.596487	0.550858
Long	SP1	-4.85269	1.22979e-06
Long	TP53	-2.36692	0.017949
Long	ZBTB16	0.0161512	0.987114
Long	ETV6	-1.39943	0.161705
Long	RUNX1	-3.892	9.98365e-05
Long	STAT1	-3.0017	0.00268901
Long	STAT3	-1.1792	0.238335
Long	ETV4	-1.62172	0.104883
Long	MTF1	0.211534	0.832473
Long	CREB1	-3.2988	0.00097317
Long	FOXA2	-1.87019	0.0614763
Long	NFATC2	-1.67909	0.0931544
Long	CEBPB	-2.65035	0.00804896
Long	FOS	-2.37082	0.0177609
Long	E2F1	8.88464	7.10392e-19
Long	E2F3	6.81286	9.91874e-12
Long	HBP1	-1.24747	0.212245
Long	YY1	1.40954	0.158694
Long	ESR1	-0.726533	0.467523
Long	JUN	-3.16286	0.00156526
Long	NR1I3	-1.69161	0.0907395
Long	CEBPG	-3.84181	0.000122617
Long	MAFK	0.287892	0.773433
Long	STAT4	-1.52218	0.127984
Long	ATF2	-0.709048	0.478305
Long	NR2C2	-1.37666	0.168639
Long	IRF3	-0.222205	0.824158
Long	TFAP2A	-1.40177	0.161004
Long	HNF1A	-1.74746	0.0805775
Long	ETS1	-2.26329	0.0236316
Long	ARNT	-1.24572	0.212884
Long	AHR	0.337692	0.7356
Long	PAX6	-0.522986	0.600991
Long	NFYA	1.68986	0.0910749
Long	ZNF148	0.183087	0.854732
Long	NFIC	-0.25828	0.796194
Long	RBPJ	-0.88728	0.374942
Long	GATA4	-3.02209	0.00251442
Long	GATA6	-3.04446	0.00233488
Long	HNF4A	-2.83749	0.00455293
Long	RARA	-3.78449	0.0001546
Long	DBP	-2.58617	0.00971396
Long	HLF	-1.51631	0.129461
Long	PPARG	-1.56332	0.117997
Long	MAX	-0.916366	0.359489
Long	USF2	-1.99642	0.0459051
Long	IRF1	-2.67079	0.00757512
Long	IRF2	-0.822219	0.410965
Long	SP3	-2.70883	0.00675954
Long	AR	-1.19828	0.230826
Long	CUX1	-0.433624	0.664568
Long	ATF1	-2.227	0.0259614
Long	KAT7	-0.117505	0.906461
Long	CREBZF	0.0234565	0.981286
Long	GLI3	-0.355677	0.722087
Long	NKX2-5	-4.28918	1.80416e-05
Long	TGFB1I1	-3.56115	0.000370334
Long	RARB	1.44484	0.148522
Long	RARG	-0.879044	0.379391
Long	TEAD1	-1.0375	0.299519
Long	PPARA	-3.00881	0.00262691
Long	ESR2	-1.57326	0.11568
Long	NR3C1	-4.08983	4.33862e-05
Long	PGR	-1.44363	0.148864
Long	NRG1	-1.11796	0.263602
Long	TBP	1.77779	0.0754585
Long	REL	-1.06658	0.28618
Long	ISL1	-1.05843	0.289875
Long	MYB	0.585447	0.558256
Long	PITX1	-0.213207	0.831169
Long	EGR1	-3.17056	0.00152443
Long	MYOD1	-1.86332	0.0624363
Long	ETS2	-1.85331	0.0638565
Long	GTF2I	-1.88142	0.0599339
Long	NR2F1	-0.412894	0.67969
Long	ENO1	0.0234169	0.981318
Long	JDP2	0.117067	0.906809
Long	MAZ	-0.686609	0.492339
Long	NR4A1	-0.857279	0.391304
Long	HMGA1	-1.12004	0.262714
Long	NFKB1	-3.60161	0.000317235
Long	DDIT3	0.282978	0.777197
Long	ATF4	-0.460245	0.645347
Long	ATF3	0.242516	0.808384
Long	TAF1	-0.103415	0.917635
Long	RUNX2	-0.0418675	0.966605
Long	TFAP2B	-3.31242	0.000927021
Long	CREM	-0.537496	0.590933
Long	IRF8	-2.67215	0.00754449
Long	ETV5	-1.96585	0.0493334
Long	DMTF1	-2.52598	0.0115474
Long	NR5A1	-1.51199	0.130556
Long	NEUROD1	-0.79621	0.425922
Long	FOXO3	-2.94707	0.00321275
Long	USF1	-2.81334	0.00490916
Long	MBD1	1.29928	0.193868
Long	CEBPD	-1.93727	0.0527299
Long	ELK1	-1.40257	0.160766
Long	FLI1	-1.96196	0.0497853
Long	PREB	-0.599331	0.548961
Long	POU1F1	-0.377634	0.705708
Long	PAX5	-0.0795351	0.936608
Long	CEBPA	-4.53718	5.74374e-06
Long	LITAF	-0.757516	0.448752
Long	STAT6	-2.34765	0.0189048
Long	HIF1A	-3.55978	0.000372279
Long	TP73	-1.45494	0.145707
Long	KLF11	-1.36961	0.170829
Long	TCF4	0.00653426	0.994787
Long	E2F4	10.4291	2.21527e-25
Long	GATA5	-2.5686	0.0102202
Long	SRF	-4.3114	1.63225e-05
Long	ELF1	-1.34603	0.178314
Long	GATA3	-1.90857	0.0563365
Long	OTX2	-1.55274	0.120506
Long	LHX2	0.356834	0.721221
Long	GABPA	0.0665943	0.946906
Long	HSF2	-0.931961	0.351371
Long	VDR	-1.33449	0.182063
Long	HOXC8	1.39783	0.162185
Long	HR	0.0372058	0.970321
Long	RELB	-0.187623	0.851174
Long	CEBPE	0.952458	0.34088
Long	NR0B1	-0.154589	0.877148
Long	LEF1	1.75369	0.0795025
Long	ID1	0.0193444	0.984567
Long	ZNF143	3.40455	0.000664408
Long	SOX9	-1.69833	0.0894658
Long	YBX1	-1.04267	0.297118
Long	HSF1	-2.48201	0.0130747
Long	HES1	-1.28735	0.19799
Long	POU4F1	0.412645	0.679872
Long	NOTO	0.455807	0.648535
Long	HNF1B	-2.48274	0.0130479
Long	PAX3	-3.49567	0.000474185
Long	ID2	-2.0211	0.043286
Long	MEF2A	-3.40488	0.000663607
Long	PDX1	0.289453	0.772239
Long	NR2F2	-2.09479	0.0362059
Long	NR1H4	-1.64563	0.0998606
Long	ASCL1	0.366602	0.713921
Long	RFX1	-1.68957	0.091131
Long	CRX	-1.11509	0.264827
Long	NRL	0.881835	0.37788
Long	MYBL2	1.40994	0.158578
Long	ELF2	-1.07417	0.282762
Long	TP63	-0.71999	0.471542
Long	NFKBIB	-0.493281	0.621821
Long	HOXC6	1.21365	0.224901
Long	FOXO1	-3.58255	0.000341294
Long	PITX2	-2.34121	0.0192341
Long	NR5A2	-0.98179	0.326219
Long	POU2F1	0.843591	0.398911
Long	XBP1	-0.524818	0.599717
Long	SREBF1	-2.12466	0.0336308
Long	TCF3	-1.5547	0.120038
Long	LRRFIP1	-0.633055	0.526707
Long	TCF12	-0.489653	0.624386
Long	BRCA1	0.267723	0.788916
Long	ZNF362	-0.0779659	0.937856
Long	NRF1	0.314273	0.753318
Long	GATA1	-2.66614	0.00768066
Long	MYCN	2.80747	0.00499948
Long	PKNOX1	-1.03904	0.2988
Long	NR4A3	-0.877016	0.380492
Long	SSRP1	-2.76787	0.00564909
Long	ZNF91	-2.06809	0.0386477
Long	NR2C1	-0.365389	0.714826
Long	ID3	0.452341	0.651029
Long	ERF	-0.481321	0.630295
Long	ZNF354C	-2.78486	0.00536152
Long	HMGA2	-0.596452	0.550882
Long	POU2F2	-0.66416	0.506598
Long	SREBF2	-1.71839	0.0857454
Long	ELF4	-1.05643	0.290789
Long	TTF1	-0.74601	0.455672
Long	DLX4	-1.39143	0.164114
Long	NR1I2	-3.92623	8.66609e-05
Long	NR1H3	-3.13947	0.00169571
Long	MITF	-3.15416	0.00161267
Long	NCOA1	-1.41673	0.156582
Long	NCOR1	1.05955	0.289368
Long	FOSL1	0.605859	0.544617
Long	JUNB	-0.522148	0.601575
Long	DNMT1	-1.09035	0.275575
Long	KLF5	-1.40368	0.160434
Long	NR3C2	-0.312861	0.75439
Long	EBF1	0.160637	0.872381
Long	CREBBP	-0.297732	0.765912
Long	ZFPM1	0.449384	0.653161
Long	TFAM	1.83564	0.0664293
Long	IRF4	-2.61727	0.00887226
Long	NCOA2	-1.43869	0.15026
Long	FOXA1	-0.171338	0.86396
Long	NR4A2	-0.589635	0.555444
Long	KLF1	-0.651985	0.514421
Long	CTCF	-0.600638	0.54809
Long	BCL6	-0.959941	0.3371
Long	RB1	-1.86875	0.0616766
Long	TFCP2	-0.990294	0.322046
Long	REST	-0.796972	0.425479
Long	ESRRA	-0.609777	0.542018
Long	IRF9	-0.368121	0.712788
Long	TFE3	-1.14173	0.253583
Long	TFAP2C	0.390634	0.696073
Long	PAX8	0.882317	0.377619
Long	NKX2-1	0.257713	0.796632
Long	PBX1	-0.735977	0.461756
Long	CIITA	-1.28359	0.199305
Long	CDX2	-0.527818	0.597633
Long	ELF3	-1.39296	0.163653
Long	JUND	-1.8667	0.0619625
Long	ZEB1	1.47205	0.141028
Long	EGR3	-2.58967	0.00961568
Long	EWSR1	0.427658	0.668906
Long	TBPL1	1.16762	0.242978
Long	MEF2C	-3.57028	0.000357682
Long	POU4F2	-0.471657	0.637178
Long	TAL1	-1.30433	0.192141
Long	EPAS1	-0.372297	0.709676
Long	SMARCA1	1.4577	0.144944
Long	NFATC4	-1.78921	0.0735998
Long	FOXM1	0.67018	0.502753
Long	MYF5	-1.44752	0.147772
Long	MYOG	-1.95191	0.0509671
Long	SMAD7	-2.47479	0.013342
Long	SOX10	-2.08249	0.0373141
Long	POU3F1	-0.273625	0.784377
Long	ATF6	0.719589	0.471789
Long	ERG	-2.64298	0.00822629
Long	PITX3	-0.322299	0.74723
Long	SATB1	1.73442	0.0828638
Long	NFKB2	0.445222	0.656166
Long	RORA	0.719305	0.471964
Long	PROX1	-0.931429	0.351646
Long	KLF3	-0.50493	0.613615
Long	NCOR2	0.324688	0.745421
Long	NCOA3	1.30675	0.191316
Long	SMAD1	-2.28204	0.0225003
Long	SPDEF	0.0927591	0.926096
Long	PAX2	-0.270713	0.786615
Long	KLF13	0.00553212	0.995586
Long	ELK3	0.410749	0.681262
Long	KLF6	-3.26814	0.00108492
Long	SNAI1	-0.314357	0.753254
Long	HESX1	-1.74625	0.0807865
Long	APEX1	-0.068739	0.945198
Long	PATZ1	0.806653	0.419879
Long	ONECUT1	-1.428	0.153313
Long	RXRA	-1.02886	0.303561
Long	NR1H2	-1.78827	0.0737521
Long	KAT5	0.518889	0.603845
Long	YBX3	0.902915	0.366585
Long	SMAD6	0.594996	0.551855
Long	CDX1	-0.420738	0.673953
Long	SP4	-0.0256675	0.979523
Long	TFDP1	4.76922	1.86617e-06
Long	MSX1	-1.95975	0.0500424
Long	KMT2A	0.908451	0.363654
Long	GATA2	-5.7811	7.56348e-09
Long	PRDM1	2.3997	0.0164204
Long	MXD1	0.100887	0.919642
Long	CLOCK	-2.88975	0.00386077
Long	BHLHE40	1.04022	0.298253
Long	SRY	-2.77026	0.00560782
Long	MAF	-0.615146	0.538468
Long	AIRE	-2.30899	0.020957
Long	ETV1	0.306206	0.759452
Long	KLF4	-1.23246	0.217795
Long	EGR2	0.289467	0.772228
Long	NEUROG3	1.01688	0.309227
Long	CXXC1	-0.756894	0.449125
Long	TBX21	-0.222803	0.823692
Long	HOXA10	-0.192207	0.847583
Long	LMX1B	-0.279314	0.780008
Long	TBX2	-1.41355	0.157514
Long	ZNF699	0.468696	0.639294
Long	RFX5	-1.37063	0.170509
Long	RFXANK	-1.63032	0.103054
Long	RFXAP	-1.58141	0.113804
Long	BARX2	-0.0901531	0.928167
Long	FOXO4	-0.32675	0.743862
Long	DLX5	0.743279	0.457324
Long	SPIB	-2.00771	0.0446913
Long	FOXN1	-0.516788	0.605311
Long	TBX5	-0.439731	0.660138
Long	SMAD2	-2.4965	0.0125527
Long	NKX3-1	0.628097	0.52995
Long	HAND2	-2.23506	0.0254274
Long	SFPQ	-0.232642	0.816043
Long	BMAL1	-2.98983	0.00279572
Long	SKIL	-1.78573	0.0741622
Long	MSX2	-3.91064	9.24435e-05
Long	HHEX	-2.01567	0.0438516
Long	MZF1	-1.41607	0.156775
Long	HOXA5	-0.636336	0.524567
Long	CREB3	1.74219	0.0814944
Long	NFE2	-0.109003	0.913201
Long	FOXQ1	-0.506762	0.612329
Long	ZGLP1	-0.0948376	0.924445
Long	NFYB	-0.209524	0.834042
Long	ETV3	-0.361714	0.71757
Long	IRF7	0.109686	0.91266
Long	NFATC3	-2.34344	0.0191193
Long	KDM5A	0.364478	0.715506
Long	GRHL3	-0.0597626	0.952345
Long	THRA	-0.353107	0.724013
Long	SOX17	-1.0746	0.28257
Long	TBX15	-0.0056812	0.995467
Long	NFAT5	-1.28471	0.198914
Long	ZBED1	0.53341	0.593757
Long	NFE2L2	-1.55915	0.11898
Long	ZIC1	-0.322961	0.746729
Long	MEIS1	0.554998	0.578904
Long	HOXA9	-1.15629	0.247579
Long	MAFA	0.804018	0.421399
Long	NR1D1	1.03774	0.299406
Long	NFIA	0.593549	0.552822
Long	ID4	-0.178756	0.858131
Long	HOXB7	-1.30064	0.193401
Long	TWIST1	-0.304661	0.760628
Long	GTF3A	0.902059	0.36704
Long	KLF10	-1.94942	0.0512628
Long	KLF2	-1.33344	0.182406
Long	MBD2	0.510324	0.609832
Long	FOXF2	-0.747527	0.454757
Long	HEY1	0.563315	0.573229
Long	ZBTB17	-0.0170208	0.98642
Long	IRF5	0.635345	0.525213
Long	THRB	0.301764	0.762836
Long	POU3F2	-0.826733	0.408401
Long	KCNIP3	1.29824	0.194225
Long	FOSB	-0.189093	0.850022
Long	TRERF1	1.2077	0.227182
Long	FOXP1	-1.26251	0.206785
Long	FOXP2	-0.887875	0.374622
Long	ZFPM2	-1.48749	0.136907
Long	IKZF1	-2.32225	0.0202324
Long	FOXG1	2.0797	0.0375693
Long	BCL3	-0.504841	0.613678
Long	SP2	0.238214	0.811718
Long	NFATC1	-2.46512	0.0137075
Long	HOXA7	0.154217	0.877441
Long	DLX2	1.58894	0.112094
Long	CTBP2	0.334626	0.737912
Long	SOX6	-0.398128	0.690541
Long	RORC	-1.34128	0.17985
Long	PPARD	-3.09276	0.00198657
Long	MECOM	-1.82716	0.0676951
Long	SIRT1	-0.786121	0.431809
Long	ZBTB7B	0.468817	0.639207
Long	ZBTB7A	-1.28221	0.199787
Long	STAT2	-3.24469	0.00117826
Long	ESRRG	0.253421	0.799947
Long	PURA	-2.2235	0.0261966
Long	NEUROG2	-0.845945	0.397597
Long	DLX3	-0.443462	0.657438
Long	MAFB	-0.664286	0.506517
Long	TFAP4	0.350381	0.726058
Long	E2F2	7.02951	2.1588e-12
Long	FOXD3	0.367229	0.713453
Long	POU5F1	1.4284	0.153196
Long	PLAGL1	-2.07441	0.0380579
Long	SNAI2	0.420941	0.673804
Long	NOTCH1	-0.854382	0.392906
Long	FOXC2	-2.38954	0.0168815
Long	KLF9	-1.28013	0.200518
Long	NFIL3	-0.0892913	0.928852
Long	ZNF384	-0.0908171	0.927639
Long	MEF2D	-2.99213	0.00277469
Long	SMAD5	-2.43898	0.0147399
Long	MLXIPL	-1.55013	0.12113
Long	ZBTB33	0.957723	0.338217
Long	KLF15	-2.62136	0.00876643
Long	DNMT3A	1.65141	0.0986755
Long	DNMT3B	0.542448	0.587518
Long	OLIG2	1.89472	0.0581486
Long	TEF	-1.50208	0.133096
Long	HOXD13	-3.24139	0.00119201
Long	ZKSCAN7	1.58692	0.112551
Long	BACH1	1.47672	0.13977
Long	GCM1	-0.623782	0.53278
Long	BHLHE41	1.19448	0.23231
Long	MTA1	1.14744	0.251218
Long	EHF	0.479777	0.631392
Long	TCF7L2	0.551548	0.581266
Long	VSX2	0.59079	0.55467
Long	SOX5	1.50202	0.133112
Long	SOX2	-3.33105	0.000867204
Long	TCF21	-2.56422	0.01035
Long	HIC1	-0.64903	0.516328
Long	ZEB2	0.711345	0.476881
Long	NONO	0.300213	0.764019
Long	CEBPZ	-0.872664	0.38286
Long	SIX1	-2.19065	0.0284919
Long	NFIX	0.886055	0.375601
Long	HOXA1	-1.83544	0.0664594
Long	BCL11B	-0.603816	0.545975
Long	RXRB	-2.14592	0.0318946
Long	E2F6	0.54784	0.58381
Long	HOXA13	-1.67725	0.0935143
Long	KAT6A	-1.15308	0.248895
Long	GFI1	-2.0294	0.0424348
Long	RUNX3	-0.263785	0.791949
Long	GLI1	-0.484051	0.628356
Long	HEY2	0.39506	0.692804
Long	KLF8	-0.0420071	0.966494
Long	BHLHA15	0.985433	0.324427
Long	JARID2	-0.27132	0.786148
Long	NFYC	0.229825	0.818231
Long	GFI1B	-0.0611803	0.951216
Long	MSC	-0.976459	0.328852
Long	HLX	1.43949	0.150032
Long	RCOR2	0.356355	0.72158
Long	NKX2-2	-0.462271	0.643893
Long	KAT2B	1.15241	0.249168
Long	EP300	1.1516	0.249503
Long	TRPS1	-0.799837	0.423817
Long	CTNNB1	-1.6017	0.109242
Long	PML	0.977431	0.328371
Long	LMO2	-3.79917	0.000145733
Long	FOXL2	-0.236382	0.813139
Long	HTATIP2	-1.0975	0.272439
Long	EZH2	1.03544	0.30048
Long	GLI2	2.07564	0.0379439
Long	TCF7	0.105978	0.915601
Long	FOXC1	-2.63605	0.00839618
Long	HOXB13	0.657215	0.511052
Long	ABL1	-1.01391	0.310642
Long	TBX3	0.220864	0.825201
Long	TET1	-0.970541	0.331792
Long	FOXH1	0.0237382	0.981062
Long	FOXP3	-1.428	0.153312
Long	SP7	-1.07205	0.283715
Long	SCX	0.113858	0.909352
Long	NANOG	1.10635	0.26859
Long	ARX	-0.873603	0.382348
Long	VHL	-0.0877357	0.930088
Long	SOX4	-0.256099	0.797878
Long	ATF5	0.932168	0.351264
Long	CTCFL	-1.13924	0.254621
Long	SMARCA5	-1.50264	0.132952
Long	EOMES	-1.6959	0.0899247
Long	NR2E1	-0.1183	0.905832
Long	KMT2B	1.81639	0.0693297
Long	NFIB	0.378187	0.705297
Long	MTA3	0.87116	0.38368
Long	TBX18	1.44646	0.148069
Long	ZFP42	1.68977	0.0910912
Long	EGR4	1.29021	0.196998
Long	HSF4	0.536701	0.591482
Long	KDM5C	0.426169	0.669991
Long	FOSL2	-0.647551	0.517285
Long	MED1	1.28607	0.198438
Long	LYL1	-0.317795	0.750644
Long	SALL4	-2.82783	0.00469248
Long	KDM5B	-1.25034	0.211193
Long	PAX7	-1.66262	0.0964095
Long	SATB2	0.264308	0.791546
Long	TWIST2	-0.674719	0.499864
Long	ZBTB4	1.12961	0.25866
Long	PPARGC1A	1.02606	0.30488
Long	BATF	-1.06589	0.286491
Long	ZNF331	-1.47057	0.141427
Long	FOXJ1	-1.54132	0.123259
Long	ZNF382	1.53994	0.123595
Long	SOX11	1.52656	0.126891
Long	IRF6	1.62793	0.10356
Long	MECP2	2.08039	0.0375064
Long	ZNF804A	0.553171	0.580154
Long	NPM1	-0.0972684	0.922514
Long	HDAC3	-0.759084	0.447814
Long	CREB5	-0.526699	0.59841
Long	CTBP1	-1.98847	0.0467769
Long	HDAC1	-0.432642	0.665281
Long	ETV7	1.55094	0.120935
Long	HDAC4	-0.485011	0.627676
Long	HDAC7	2.55791	0.0105397
Long	HDAC9	3.17192	0.00151727
Long	ING4	0.986818	0.323747
Long	SIN3A	0.0877308	0.930092
Long	SMARCA4	1.58641	0.112666
Long	IRX1	0.0600578	0.95211
Long	FGF2	0.0308233	0.975411
Long	BRD4	0.277992	0.781022
Long	SRSF2	3.7691	0.00016444
Long	ARID4B	-0.0361196	0.971187
Long	AP1	-3.91116	9.22433e-05
Long	NFKB	-2.41703	0.015659
Short	MYC	9.28354	1.85185e-20
Short	SPI1	-7.65001	2.12713e-14
Short	SMAD3	-1.99279	0.0463015
Short	SMAD4	-2.73209	0.00630044
Short	STAT5A	-4.5385	5.70803e-06
Short	STAT5B	-0.699961	0.483962
Short	RELA	-3.61768	0.000298196
Short	WT1	-1.78196	0.0747745
Short	NR0B2	0.329017	0.742147
Short	SP1	-5.09169	3.59042e-07
Short	TP53	-1.4074	0.159329
Short	ZBTB16	-1.5212	0.128229
Short	ETV6	-2.51165	0.0120268
Short	RUNX1	-4.6392	3.52623e-06
Short	STAT1	-3.57215	0.000355132
Short	STAT3	-1.51377	0.130103
Short	ETV4	-2.18775	0.0287029
Short	MTF1	0.0137792	0.989006
Short	CREB1	-4.10296	4.09986e-05
Short	FOXA2	-3.23254	0.00122949
Short	NFATC2	-3.0302	0.0024479
Short	CEBPB	-4.13585	3.55502e-05
Short	FOS	-2.37632	0.0174984
Short	E2F1	6.9278	4.44229e-12
Short	E2F3	5.71845	1.09474e-08
Short	HBP1	-1.57794	0.114599
Short	YY1	1.41266	0.157775
Short	ESR1	-0.459368	0.645976
Short	JUN	-3.22304	0.00127101
Short	NR1I3	-1.07017	0.284557
Short	CEBPG	-4.21972	2.45991e-05
Short	MAFK	-1.22911	0.219051
Short	STAT4	-2.25209	0.0243302
Short	ATF2	-1.27805	0.20125
Short	NR2C2	-2.03374	0.0419944
Short	IRF3	-0.850461	0.395082
Short	TFAP2A	-1.54146	0.123226
Short	HNF1A	-1.46293	0.143506
Short	ETS1	-2.81542	0.00487749
Short	ARNT	-1.63979	0.101068
Short	AHR	0.00484619	0.996133
Short	PAX6	-1.67868	0.0932353
Short	NFYA	-0.0954546	0.923955
Short	ZNF148	0.444389	0.656768
Short	NFIC	-2.02455	0.0429307
Short	RBPJ	-0.917013	0.35915
Short	GATA4	-4.4312	9.43498e-06
Short	GATA6	-2.53816	0.0111532
Short	HNF4A	-2.85169	0.00435443
Short	RARA	-2.97614	0.00292353
Short	DBP	-3.74538	0.000180769
Short	HLF	-2.3952	0.0166229
Short	PPARG	-0.810148	0.417868
Short	MAX	-1.28	0.200566
Short	USF2	-2.02646	0.0427352
Short	IRF1	-4.59439	4.37427e-06
Short	IRF2	-2.8168	0.00485661
Short	SP3	-3.26558	0.00109477
Short	AR	-0.882312	0.377622
Short	CUX1	-0.495394	0.620329
Short	ATF1	-2.57495	0.0100346
Short	KAT7	-1.17366	0.240549
Short	CREBZF	0.210581	0.833217
Short	GLI3	-0.761668	0.44627
Short	NKX2-5	-5.17218	2.34257e-07
Short	TGFB1I1	-3.21511	0.00130663
Short	RARB	0.720512	0.471221
Short	RARG	-1.89992	0.0574622
Short	TEAD1	-1.07867	0.280751
Short	PPARA	-4.00683	6.18248e-05
Short	ESR2	-2.48038	0.0131346
Short	NR3C1	-3.15669	0.00159873
Short	PGR	-2.61526	0.00892447
Short	NRG1	-0.640988	0.52154
Short	TBP	1.01144	0.311821
Short	REL	-1.52166	0.128114
Short	ISL1	-1.21267	0.225273
Short	MYB	-0.989169	0.322596
Short	PITX1	-1.2807	0.200317
Short	EGR1	-2.8803	0.00397844
Short	MYOD1	-3.5695	0.000358738
Short	ETS2	-3.04308	0.00234565
Short	GTF2I	-2.3313	0.0197505
Short	NR2F1	-0.544976	0.585778
Short	ENO1	1.16543	0.243863
Short	JDP2	-0.703257	0.481906
Short	MAZ	-0.573919	0.566031
Short	NR4A1	-2.30889	0.0209628
Short	HMGA1	-2.82022	0.00480521
Short	NFKB1	-4.9703	6.75618e-07
Short	DDIT3	1.43772	0.150533
Short	ATF4	-0.936688	0.348934
Short	ATF3	-0.539167	0.589779
Short	TAF1	-0.254058	0.799454
Short	RUNX2	0.31804	0.750459
Short	TFAP2B	-1.60761	0.107942
Short	CREM	-1.42643	0.153765
Short	IRF8	-2.72599	0.00641804
Short	ETV5	-2.42961	0.0151265
Short	DMTF1	-2.53246	0.0113364
Short	NR5A1	-1.57933	0.11428
Short	NEUROD1	-0.917912	0.358679
Short	FOXO3	-4.28543	1.83483e-05
Short	USF1	-3.15457	0.00161039
Short	MBD1	-0.321543	0.747803
Short	CEBPD	-3.43741	0.000588841
Short	ELK1	0.0013314	0.998938
Short	FLI1	-2.8819	0.00395829
Short	PREB	-1.84276	0.0653837
Short	POU1F1	-0.663374	0.507101
Short	PAX5	-0.59545	0.551551
Short	CEBPA	-4.86637	1.14783e-06
Short	LITAF	0.67433	0.500112
Short	STAT6	-2.79486	0.00519858
Short	HIF1A	-3.13982	0.00169367
Short	TP73	-1.51001	0.131061
Short	KLF11	-2.29365	0.0218239
Short	TCF4	-0.934776	0.349918
Short	E2F4	9.12819	7.80633e-20
Short	GATA5	-2.21427	0.0268246
Short	SRF	-3.98659	6.7336e-05
Short	ELF1	-0.978369	0.327907
Short	GATA3	-2.64523	0.00817167
Short	OTX2	-2.80368	0.00505849
Short	LHX2	0.15544	0.876476
Short	GABPA	0.299814	0.764323
Short	HSF2	-0.320868	0.748315
Short	VDR	0.0586789	0.953209
Short	HOXC8	1.28829	0.197665
Short	HR	-0.731001	0.46479
Short	RELB	-0.380794	0.703361
Short	CEBPE	0.442018	0.658482
Short	NR0B1	-0.00864583	0.993102
Short	LEF1	-0.247383	0.804615
Short	ID1	-0.945402	0.344469
Short	ZNF143	4.15335	3.29393e-05
Short	SOX9	-2.56474	0.0103346
Short	YBX1	-1.30499	0.191917
Short	HSF1	-2.8788	0.00399737
Short	HES1	-1.38108	0.167275
Short	POU4F1	0.319998	0.748974
Short	NOTO	-0.441738	0.658685
Short	HNF1B	-1.58636	0.112679
Short	PAX3	-4.87954	1.07388e-06
Short	ID2	-2.04196	0.041172
Short	MEF2A	-3.41486	0.000639773
Short	PDX1	-0.37317	0.709027
Short	NR2F2	-2.3627	0.0181546
Short	NR1H4	-1.67775	0.0934167
Short	ASCL1	-0.479787	0.631385
Short	RFX1	-2.96576	0.003024
Short	CRX	-1.43146	0.152319
Short	NRL	-0.482574	0.629405
Short	MYBL2	1.43801	0.150452
Short	ELF2	-2.57829	0.00993815
Short	TP63	0.073491	0.941416
Short	NFKBIB	-1.01203	0.311537
Short	HOXC6	-1.75741	0.078867
Short	FOXO1	-3.66859	0.00024471
Short	PITX2	-3.06099	0.00220985
Short	NR5A2	-0.560133	0.575397
Short	POU2F1	-1.11852	0.26336
Short	XBP1	-2.05387	0.0400046
Short	SREBF1	-1.95961	0.0500591
Short	TCF3	-2.305	0.0211797
Short	LRRFIP1	0.0967698	0.92291
Short	TCF12	-0.246622	0.805204
Short	BRCA1	0.180454	0.856798
Short	ZNF362	-2.26802	0.0233415
Short	NRF1	0.459848	0.645632
Short	GATA1	-2.76601	0.00568141
Short	MYCN	2.32168	0.0202631
Short	PKNOX1	-2.01087	0.0443565
Short	NR4A3	-1.23932	0.215245
Short	SSRP1	-3.28263	0.0010307
Short	ZNF91	-2.82417	0.00474634
Short	NR2C1	-0.867239	0.385824
Short	ID3	-0.349041	0.727063
Short	ERF	-0.777247	0.437025
Short	ZNF354C	-3.37432	0.00074179
Short	HMGA2	-1.09177	0.274949
Short	POU2F2	-2.50557	0.0122355
Short	SREBF2	-0.350424	0.726025
Short	ELF4	-0.830669	0.406174
Short	TTF1	-1.70588	0.0880511
Short	DLX4	-1.61593	0.106129
Short	NR1I2	-1.73223	0.083252
Short	NR1H3	-3.28559	0.00101993
Short	MITF	-3.43448	0.000595233
Short	NCOA1	-1.89625	0.0579451
Short	NCOR1	0.627693	0.530214
Short	FOSL1	-0.00849338	0.993223
Short	JUNB	-2.15476	0.0311956
Short	DNMT1	-1.20402	0.228599
Short	KLF5	-0.650848	0.515154
Short	NR3C2	-1.91853	0.0550623
Short	EBF1	-2.19287	0.0283314
Short	CREBBP	-0.263197	0.792402
Short	ZFPM1	-0.339564	0.73419
Short	TFAM	2.6441	0.00819896
Short	IRF4	-3.58519	0.000337867
Short	NCOA2	-1.34772	0.177768
Short	FOXA1	-0.134038	0.893374
Short	NR4A2	-2.56134	0.0104364
Short	KLF1	-3.0162	0.00256374
Short	CTCF	-0.361018	0.718091
Short	BCL6	-1.37462	0.16927
Short	RB1	-1.38476	0.166146
Short	TFCP2	-2.23037	0.0257371
Short	REST	3.19563	0.00139803
Short	ESRRA	-0.0358799	0.971379
Short	IRF9	-2.58978	0.00961277
Short	TFE3	-0.755097	0.450202
Short	TFAP2C	-0.0394658	0.96852
Short	PAX8	-1.29641	0.194853
Short	NKX2-1	-0.163645	0.870013
Short	PBX1	-1.70525	0.088168
Short	CIITA	-3.22388	0.00126729
Short	CDX2	-1.08677	0.277156
Short	ELF3	-0.624748	0.532146
Short	JUND	-0.993523	0.320471
Short	ZEB1	0.021627	0.982746
Short	EGR3	-3.19669	0.0013929
Short	EWSR1	0.898198	0.369094
Short	TBPL1	0.811899	0.416862
Short	MEF2C	-3.24076	0.00119464
Short	POU4F2	-0.432743	0.665208
Short	TAL1	-1.09989	0.271397
Short	EPAS1	-0.0674423	0.946231
Short	SMARCA1	1.43402	0.151587
Short	NFATC4	-1.27043	0.203952
Short	FOXM1	-0.72605	0.467819
Short	MYF5	-1.63929	0.101173
Short	MYOG	-3.04604	0.00232262
Short	SMAD7	-1.15781	0.246961
Short	SOX10	-2.38881	0.0169151
Short	POU3F1	-0.535564	0.592267
Short	ATF6	-0.821494	0.411377
Short	ERG	-3.10583	0.00190087
Short	PITX3	-2.00187	0.0453164
Short	SATB1	1.65357	0.0982351
Short	NFKB2	-0.508909	0.610823
Short	RORA	0.902847	0.366621
Short	PROX1	-1.22652	0.220022
Short	KLF3	-1.12158	0.262057
Short	NCOR2	-0.204358	0.838076
Short	NCOA3	1.29806	0.194285
Short	SMAD1	-1.75354	0.0795289
Short	SPDEF	-0.254293	0.799273
Short	PAX2	-2.25617	0.0240739
Short	KLF13	0.113845	0.909362
Short	ELK3	-0.564042	0.572733
Short	KLF6	-3.75846	0.000171585
Short	SNAI1	-0.561075	0.574754
Short	HESX1	-2.29785	0.0215838
Short	APEX1	-0.335973	0.736896
Short	PATZ1	0.347337	0.728343
Short	ONECUT1	-0.748864	0.453951
Short	RXRA	-1.22102	0.222096
Short	NR1H2	-0.378874	0.704786
Short	KAT5	0.801489	0.422861
Short	YBX3	1.00119	0.316752
Short	SMAD6	-0.2181	0.827354
Short	CDX1	-1.79181	0.0731822
Short	SP4	-0.615121	0.538484
Short	TFDP1	3.54093	0.000399884
Short	MSX1	-2.1455	0.0319282
Short	KMT2A	0.769603	0.441547
Short	GATA2	-6.05036	1.47844e-09
Short	PRDM1	1.42302	0.154752
Short	MXD1	0.142161	0.886955
Short	CLOCK	-2.66641	0.00767454
Short	BHLHE40	1.16474	0.244142
Short	SRY	-3.38357	0.000717261
Short	MAF	-0.636036	0.524763
Short	AIRE	-1.3711	0.170365
Short	ETV1	-0.6987	0.48475
Short	KLF4	-0.894067	0.3713
Short	EGR2	-1.77585	0.0757769
Short	NEUROG3	-0.0463547	0.963028
Short	CXXC1	-1.21238	0.225385
Short	TBX21	-1.73329	0.0830647
Short	HOXA10	-0.529495	0.59647
Short	LMX1B	-0.38946	0.696942
Short	TBX2	-0.817956	0.413395
Short	ZNF699	-0.559585	0.575771
Short	RFX5	-4.31302	1.62033e-05
Short	RFXANK	-4.23243	2.32505e-05
Short	RFXAP	-3.83827	0.000124396
Short	BARX2	-1.75992	0.0784416
Short	FOXO4	-0.751832	0.452164
Short	DLX5	0.951845	0.341191
Short	SPIB	-2.16272	0.0305783
Short	FOXN1	-0.531154	0.59532
Short	TBX5	-0.586412	0.557607
Short	SMAD2	-2.65608	0.00791351
Short	NKX3-1	0.772983	0.439544
Short	HAND2	-2.98723	0.00281958
Short	SFPQ	-0.482788	0.629253
Short	BMAL1	-2.28221	0.0224904
Short	SKIL	-2.35751	0.0184102
Short	TBXT	0.262035	0.793298
Short	MSX2	-2.05071	0.0403115
Short	HHEX	-1.82369	0.0682176
Short	MZF1	-2.64166	0.00825834
Short	HOXA5	-0.33711	0.736038
Short	CREB3	0.73627	0.461578
Short	NFE2	-1.02211	0.306746
Short	FOXQ1	-1.54092	0.123358
Short	ZGLP1	-1.32501	0.185186
Short	NFYB	-1.90048	0.0573886
Short	ETV3	-0.782936	0.433677
Short	IRF7	-1.07248	0.283522
Short	NFATC3	-1.81598	0.0693931
Short	KDM5A	-0.326058	0.744385
Short	GRHL3	-0.679316	0.496948
Short	THRA	-1.94793	0.0514415
Short	SOX17	-1.77666	0.0756436
Short	TBX15	0.991868	0.321277
Short	NFAT5	-2.30183	0.021358
Short	ZBED1	0.488424	0.625257
Short	NFE2L2	0.421863	0.673131
Short	ZIC1	0.161871	0.871409
Short	MEIS1	0.408033	0.683255
Short	HOXA9	-2.26754	0.0233707
Short	MAFA	0.514533	0.606887
Short	NR1D1	1.39709	0.162406
Short	NFIA	0.716777	0.473523
Short	ID4	0.101657	0.91903
Short	HOXB7	-0.614396	0.538963
Short	TWIST1	-0.229739	0.818298
Short	GTF3A	0.428683	0.66816
Short	KLF10	-1.12308	0.261422
Short	KLF2	-2.32293	0.0201958
Short	MBD2	0.612289	0.540356
Short	FOXF2	0.192815	0.847106
Short	HEY1	0.890032	0.373463
Short	ZBTB17	0.336267	0.736674
Short	IRF5	-0.551875	0.581042
Short	THRB	-0.548937	0.583056
Short	POU3F2	-0.890614	0.37315
Short	KCNIP3	2.02819	0.0425582
Short	FOSB	0.115468	0.908075
Short	TRERF1	0.276316	0.782309
Short	FOXP1	-1.45979	0.144367
Short	FOXP2	-2.80924	0.00497213
Short	ZFPM2	-2.16634	0.0303005
Short	IKZF1	-3.43307	0.000598349
Short	FOXG1	1.71202	0.0869132
Short	BCL3	-1.63131	0.102845
Short	SP2	0.409787	0.681968
Short	NFATC1	-2.51828	0.0118029
Short	HOXA7	-0.0723069	0.942359
Short	DLX2	-0.275348	0.783052
Short	CTBP2	0.65124	0.514901
Short	SOX6	-1.39316	0.16359
Short	RORC	-1.44619	0.148144
Short	PPARD	-3.53996	0.000401364
Short	MECOM	-1.70234	0.0887123
Short	SIRT1	-1.43671	0.150821
Short	ZBTB7B	-0.874273	0.381983
Short	ZBTB7A	-0.725718	0.468022
Short	STAT2	-4.35752	1.32389e-05
Short	ESRRG	-0.485692	0.627192
Short	PURA	-0.856773	0.391584
Short	TBX1	-2.80671	0.0050113
Short	NEUROG2	-0.365292	0.714899
Short	DLX3	-0.996714	0.318919
Short	MAFB	-1.10192	0.270514
Short	TFAP4	-0.733236	0.463426
Short	E2F5	1.85734	0.0632817
Short	E2F2	6.2426	4.41533e-10
Short	FOXD3	-0.104966	0.916404
Short	POU5F1	1.73041	0.0835763
Short	PLAGL1	-4.31756	1.58743e-05
Short	SNAI2	-0.329945	0.741446
Short	NOTCH1	-1.9275	0.0539361
Short	FOXC2	-1.86359	0.0623983
Short	KLF9	-1.9712	0.048719
Short	NFIL3	-1.97	0.0488564
Short	ZNF384	-1.23529	0.216743
Short	MEF2D	-2.65203	0.00800912
Short	SMAD5	-2.51694	0.0118477
Short	MLXIPL	-1.74552	0.0809142
Short	ZBTB33	1.16858	0.24259
Short	KLF15	-2.24696	0.0246568
Short	DNMT3A	1.48489	0.137592
Short	DNMT3B	0.0452746	0.963889
Short	OLIG2	1.63094	0.102924
Short	TEF	-1.12519	0.260524
Short	HOXD13	-2.12312	0.0337597
Short	ZKSCAN7	0.0939071	0.925184
Short	BACH1	1.44856	0.14748
Short	GCM1	-0.860513	0.38952
Short	BHLHE41	0.654714	0.512662
Short	MTA1	0.689099	0.490771
Short	EHF	0.660158	0.509162
Short	TCF7L2	0.595415	0.551575
Short	VSX2	0.490552	0.62375
Short	SOX5	0.0196836	0.984296
Short	SOX2	-2.54688	0.0108786
Short	TCF21	-2.21563	0.0267314
Short	HIC1	-1.03336	0.301452
Short	ZEB2	-0.627576	0.530291
Short	NONO	0.0809541	0.93548
Short	CEBPZ	-0.980173	0.327016
Short	SIX1	-2.39466	0.0166475
Short	NFIX	0.823341	0.410327
Short	MNT	1.61297	0.106772
Short	HOXA1	-1.92436	0.0543277
Short	BCL11B	-0.986747	0.323782
Short	RXRB	-2.14738	0.0317786
Short	E2F6	0.708174	0.478848
Short	HOXA13	-1.97464	0.0483272
Short	KAT6A	-1.40515	0.159998
Short	GFI1	-1.529	0.126284
Short	RUNX3	-1.121	0.262304
Short	GLI1	-2.36244	0.0181674
Short	HEY2	-0.667878	0.504221
Short	KLF8	0.12568	0.899987
Short	BHLHA15	1.33452	0.182054
Short	JARID2	0.369535	0.711734
Short	NFYC	-1.11685	0.264075
Short	GFI1B	-2.09623	0.0360782
Short	MSC	-1.41431	0.15729
Short	HLX	-0.0875542	0.930232
Short	RCOR2	1.2096	0.226451
Short	NKX2-2	-0.230577	0.817647
Short	KAT2B	0.300249	0.763991
Short	EP300	0.470968	0.63767
Short	TRPS1	-1.27599	0.201978
Short	CTNNB1	-1.86908	0.0616305
Short	PML	1.24119	0.214553
Short	LMO2	-4.68191	2.86611e-06
Short	FOXL2	-0.192911	0.847031
Short	HTATIP2	-1.43463	0.151412
Short	EZH2	0.363192	0.716466
Short	GLI2	1.44125	0.149536
Short	TCF7	0.139719	0.888884
Short	FOXC1	-2.35232	0.0186693
Short	HOXB13	0.216005	0.828987
Short	ABL1	-0.783458	0.43337
Short	TBX3	0.497835	0.618607
Short	TET1	-0.56091	0.574867
Short	FOXH1	-1.20324	0.2289
Short	FOXP3	-1.26636	0.205403
Short	SP7	-1.44931	0.14727
Short	SCX	-1.22876	0.219181
Short	NANOG	0.210301	0.833436
Short	ARX	-0.960609	0.336764
Short	VHL	0.246982	0.804926
Short	SOX4	-1.38476	0.166145
Short	ATF5	0.0601486	0.952038
Short	CTCFL	-0.0733805	0.941504
Short	SMARCA5	-1.39222	0.163877
Short	EOMES	-0.984668	0.324802
Short	NR2E1	-0.015283	0.987807
Short	KMT2B	2.277	0.0228
Short	NFIB	-1.11254	0.265925
Short	MTA3	0.664197	0.506574
Short	TBX18	1.7866	0.0740217
Short	ZFP42	1.27613	0.201928
Short	EGR4	1.10645	0.268549
Short	HSF4	1.71456	0.0864453
Short	KDM5C	-0.218839	0.826779
Short	FOSL2	0.0622843	0.950337
Short	MED1	0.47629	0.633874
Short	LYL1	-1.1163	0.264313
Short	SALL4	-1.20056	0.22994
Short	KDM5B	-1.12675	0.259865
Short	PAX7	-0.769226	0.441771
Short	SATB2	0.128696	0.8976
Short	TWIST2	-0.41717	0.67656
Short	ZBTB4	1.70379	0.0884412
Short	PPARGC1A	1.44772	0.147715
Short	BATF	-1.26505	0.205873
Short	ZNF331	-1.48689	0.137063
Short	FOXJ1	-2.50093	0.012397
Short	ZNF382	0.258238	0.796227
Short	LHX8	-2.75581	0.00586153
Short	SOX11	1.16326	0.24474
Short	IRF6	-0.0151557	0.987908
Short	MECP2	3.59351	0.000327264
Short	NPM1	0.40021	0.689007
Short	HDAC3	-1.21375	0.224861
Short	CREB5	-0.507885	0.611541
Short	CTBP1	-1.12529	0.260486
Short	HDAC1	0.120242	0.904293
Short	ETV7	1.86938	0.0615884
Short	HDAC4	-0.417042	0.676654
Short	HDAC7	2.54189	0.0110351
Short	HDAC9	1.6434	0.10032
Short	ING4	1.39031	0.164454
Short	SIN3A	0.752665	0.451662
Short	SMARCA4	1.65075	0.0988103
Short	IRX1	-0.495353	0.620358
Short	FGF2	2.32975	0.019832
Short	BRD4	-0.162859	0.870632
Short	SRSF2	2.65554	0.0079262
Short	ARID4B	2.0833	0.03724
Short	AP1	-3.23501	0.00121893
Short	NFKB	-2.69889	0.0069646

### Sheet: TableS5C
Storage	Kinase	Activity	P
Long	SGK1	1.00262	0.316196
Long	CDC7	1.178	0.238975
Long	EEF2K	0.929414	0.352816
Long	CHEK1	1.98625	0.0471773
Long	IKBKB	-0.579178	0.562551
Long	CHUK	-0.115659	0.907937
Long	MAPK13	1.1812	0.237699
Long	PDPK1	0.0580566	0.953711
Long	MAP3K7	0.775889	0.43793
Long	BUB1	0.250491	0.80224
Long	PRKY	-1.2677	0.205093
Long	RPS6KA5	0.0635769	0.949315
Long	RPS6KA4	-0.643617	0.519917
Long	STK16	1.46104	0.144204
Long	LATS1	-1.31061	0.190179
Long	PAK4	-0.808287	0.419047
Long	CHEK2	-0.391824	0.695241
Long	RAF1	0.994835	0.319968
Long	PRKCG	1.79528	0.0727999
Long	PRKCB	-0.0397999	0.968258
Long	CDK1	3.36144	0.000793803
Long	ARAF	0.273917	0.784184
Long	PIM1	-0.0460773	0.963254
Long	CDK4	1.98099	0.0477649
Long	SRC	-2.73685	0.00627239
Long	BRAF	1.06474	0.287157
Long	PPP3CB	0.875094	0.381656
Long	PRKCA	-0.00618029	0.99507
Long	PRKACA	-1.45823	0.144975
Long	CSNK2A2	-0.255918	0.798048
Long	PRKACG	-1.08234	0.279268
Long	PRKACB	0.276756	0.782004
Long	RPS6KB1	0.212848	0.831473
Long	PRKCH	-0.586032	0.557938
Long	CDK2	4.93073	9.05172e-07
Long	MAPK3	-1.52524	0.127398
Long	MAPK1	-1.88316	0.0598619
Long	WEE1	1.16642	0.243621
Long	AKT1	2.66384	0.00780383
Long	AKT2	-1.36606	0.172115
Long	GRK5	-2.15547	0.031275
Long	PPP1CC	-0.81796	0.413503
Long	MAP3K8	-0.900547	0.367966
Long	PRKCI	1.65303	0.0985236
Long	MTOR	0.189447	0.849767
Long	MAPK8	-1.10028	0.271378
Long	MAPK9	-0.121836	0.903044
Long	CSNK1A1	0.858959	0.390493
Long	CSNK1D	0.351842	0.725003
Long	MAPKAPK2	0.998458	0.31821
Long	CDK8	-2.44193	0.0147177
Long	CSNK1E	1.88243	0.0599606
Long	CLK1	3.28175	0.00105408
Long	CLK2	1.22386	0.221186
Long	CLK3	-2.48981	0.012883
Long	GSK3A	1.07992	0.280342
Long	GSK3B	1.18323	0.236897
Long	CDK7	1.58161	0.113938
Long	CDK9	0.822616	0.41085
Long	RPS6KA3	2.65263	0.00806639
Long	NEK3	0.361238	0.71797
Long	PLK1	-0.344559	0.730472
Long	MAPK12	-1.23304	0.217744
Long	MAPK10	-2.37666	0.0175884
Long	PRKAA2	0.578809	0.5628
Long	PPP1CA	-0.238658	0.811401
Long	PPP1CB	0.553425	0.58005
Long	PPP2CB	1.15312	0.249035
Long	PPP2CA	-0.363836	0.716029
Long	CSNK2B	-2.11307	0.0347512
Long	CSNK2A1	2.59261	0.00961281
Long	SRPK2	0.10044	0.920008
Long	PRKDC	-0.259092	0.795598
Long	CDK3	0.265616	0.79057
Long	CDK6	-0.467621	0.64012
Long	CDK5	-1.54736	0.121977
Long	CDK16	-0.795785	0.426276
Long	CDK17	1.5098	0.131294
Long	PRKCE	-1.17115	0.241716
Long	MAP2K1	-3.03938	0.00240946
Long	PRKCQ	-0.070438	0.943854
Long	PRKCZ	-1.4202	0.155747
Long	PRKCD	0.772998	0.439639
Long	PPP3CA	-1.16922	0.24249
Long	PRKAA1	0.720343	0.47142
Long	PAK1	-0.903918	0.366176
Long	MAPK7	1.05224	0.292848
Long	PAK2	-1.91507	0.0556637
Long	PRKG2	-1.38392	0.166577
Long	ATM	1.41263	0.157961
Long	ATR	0.237049	0.81265
Long	CAMK2B	-1.02623	0.304938
Long	CAMK2G	-1.13622	0.256035
Long	CAMK2D	-1.3159	0.188399
Long	PRKG1	-0.411096	0.681058
Long	IKBKE	0.822948	0.410661
Long	MELK	0.572534	0.567041
Long	PDK1	-0.505187	0.613498
Long	PRKD1	-0.629302	0.529242
Long	STK38	0.556053	0.578253
Long	RPS6KA2	-0.413933	0.678979
Long	RPS6KA1	-0.337869	0.735507
Long	MAPK11	-0.130996	0.895795
Long	STK11	-0.372392	0.709651
Long	PKN1	0.329455	0.741856
Long	MAPK14	1.18767	0.235142
Long	CAMK4	0.472277	0.636794
Long	MAPK6	1.55488	0.120174
Long	MARK2	0.42672	0.669641
Long	PIM3	-0.149099	0.881495
Long	MAPKAPK5	-0.754919	0.450409
Long	CDK20	0.527691	0.597787
Long	CAMKK1	-1.14047	0.254261
Long	PIK3C3	4.10146	4.31373e-05
Long	UHMK1	-0.635102	0.525453
Long	MAPK15	0.486877	0.626413
Long	DYRK2	0.235034	0.814212
Long	SGK3	0.207831	0.835387
Long	AURKB	2.03954	0.0415622
Long	RSKR	-0.758563	0.448227
Long	SRPK1	3.42578	0.000628694
Long	VRK1	-2.1646	0.0305673
Long	CDK19	0.582536	0.560288
Long	PRKD2	0.377642	0.705747
Long	HIPK2	1.20147	0.22975
Long	WNK1	-1.35166	0.176677
Long	PLK3	-0.252755	0.80049
Long	SGK2	-0.981283	0.326603
Long	DYRK4	-0.198362	0.842787
Long	LATS2	0.620162	0.53524
Long	CDK12	3.67416	0.000246576
Long	PIM2	-0.360174	0.718765
Long	NLK	-0.312283	0.754867
Long	STK17A	0.985005	0.324772
Long	STK39	-1.35455	0.175753
Long	TBK1	-0.812052	0.416884
Long	CAMK2A	-1.39954	0.161846
Long	AKT3	0.761943	0.446207
Long	STK38L	0.753548	0.451233
Long	DYRK1B	-0.830687	0.406275
Short	SGK1	0.751403	0.452522
Short	CDC7	2.96508	0.00307129
Short	EEF2K	0.286136	0.774811
Short	CHEK1	0.692224	0.488898
Short	IKBKB	-0.277748	0.781242
Short	CHUK	-0.250205	0.802461
Short	MAPK13	0.910111	0.362902
Short	PDPK1	-0.487528	0.625952
Short	MAP3K7	0.852055	0.394312
Short	BUB1	1.47382	0.14073
Short	PRKY	-1.83769	0.0662951
Short	RPS6KA5	0.0630238	0.949756
Short	RPS6KA4	-0.392553	0.694703
Short	STK16	2.08662	0.0370815
Short	LATS1	-0.28276	0.777398
Short	PAK4	-0.31904	0.749738
Short	CHEK2	-0.0487707	0.961108
Short	RAF1	-0.0488046	0.961081
Short	PRKCG	2.15738	0.0311258
Short	PRKCB	-1.01825	0.308715
Short	CDK1	3.23507	0.00124118
Short	ARAF	-1.34451	0.178975
Short	PIM1	0.237622	0.812205
Short	CDK4	2.00335	0.0453097
Short	SRC	-2.02426	0.0431112
Short	BRAF	1.82355	0.0684086
Short	PPP3CB	1.21402	0.224921
Short	PRKCA	-0.867219	0.385953
Short	PRKACA	-3.04809	0.00234113
Short	CSNK2A2	-0.326721	0.743922
Short	PRKACG	0.407159	0.683946
Short	PRKACB	-0.834753	0.403982
Short	RPS6KB1	0.944829	0.34489
Short	PRKCH	-1.22621	0.2203
Short	CDK2	4.83574	1.45524e-06
Short	MAPK3	-0.588147	0.556517
Short	MAPK1	-1.77574	0.0759679
Short	WEE1	-0.743585	0.457238
Short	AKT1	3.33299	0.000878966
Short	AKT2	-0.465493	0.641642
Short	GRK5	-1.94513	0.051936
Short	PPP1CC	0.337883	0.735496
Short	MAP3K8	-0.404841	0.685649
Short	PRKCI	1.68344	0.0924861
Short	MTOR	-0.626621	0.530998
Short	MAPK8	-1.71683	0.0862064
Short	MAPK9	-0.168237	0.866419
Short	CSNK1A1	0.123455	0.901762
Short	CSNK1D	0.388874	0.697422
Short	MAPKAPK2	0.34606	0.729343
Short	CDK8	-1.48881	0.136736
Short	CSNK1E	-0.56401	0.572827
Short	CLK1	2.70727	0.00685676
Short	CLK2	1.5175	0.129341
Short	CLK3	-1.62055	0.105313
Short	GSK3A	0.421992	0.673088
Short	GSK3B	0.491804	0.622926
Short	CDK7	1.83339	0.0669315
Short	CDK9	-0.167737	0.866812
Short	RPS6KA3	2.7065	0.00687258
Short	NEK3	0.541244	0.588415
Short	PLK1	-1.79168	0.0733757
Short	MAPK12	-0.730477	0.465207
Short	MAPK10	-1.13547	0.256349
Short	PRKAA2	0.0438852	0.965001
Short	PPP1CA	-0.0829875	0.933872
Short	PPP1CB	-1.17678	0.239459
Short	PPP2CB	1.11036	0.267013
Short	PPP2CA	-0.0819519	0.934695
Short	CSNK2B	-2.81297	0.00496915
Short	CSNK2A1	0.730711	0.465064
Short	SRPK2	0.136672	0.891307
Short	PRKDC	0.94394	0.345344
Short	CDK3	0.0665557	0.946944
Short	CDK6	-0.541776	0.588049
Short	CDK5	-0.824795	0.409612
Short	CDK16	-0.603317	0.546384
Short	CDK17	1.52839	0.126616
Short	PRKCE	-0.637489	0.523899
Short	MAP2K1	-2.36688	0.0180585
Short	PRKCQ	-1.35363	0.176048
Short	PRKCZ	0.438143	0.661343
Short	PRKCD	0.730207	0.465372
Short	PPP3CA	-1.18659	0.235567
Short	PRKAA1	1.57898	0.114539
Short	PAK1	-0.0805529	0.935808
Short	MAPK7	-1.17167	0.241508
Short	PAK2	-2.22804	0.0260178
Short	PRKG2	-0.740151	0.459318
Short	ATM	0.526161	0.59885
Short	ATR	-0.544194	0.586385
Short	CAMK2B	-0.73372	0.463228
Short	CAMK2G	-0.857798	0.391134
Short	CAMK2D	-0.428474	0.668364
Short	PRKG1	0.284875	0.775777
Short	IKBKE	0.186043	0.852435
Short	MELK	1.49896	0.134084
Short	PDK1	-2.31232	0.0208876
Short	PRKD1	-0.786228	0.431851
Short	STK38	-0.304665	0.760661
Short	RPS6KA2	-1.63607	0.102023
Short	RPS6KA1	-0.274962	0.783382
Short	MAPK11	0.067412	0.946262
Short	STK11	-1.08834	0.27661
Short	PKN1	0.651843	0.514597
Short	MAPK14	1.25564	0.209433
Short	CAMK4	0.556933	0.577652
Short	MAPK6	1.34938	0.177407
Short	MARK2	0.890014	0.373593
Short	PIM3	-0.608626	0.542859
Short	MAPKAPK5	-0.224294	0.822557
Short	CDK20	-0.404205	0.686116
Short	CAMKK1	-0.966515	0.333934
Short	PIK3C3	4.47487	8.19097e-06
Short	UHMK1	-0.217088	0.828168
Short	MAPK15	1.19219	0.233366
Short	DYRK2	-0.134873	0.89273
Short	SGK3	1.27593	0.202166
Short	AURKB	2.04804	0.0407207
Short	RSKR	1.04423	0.29654
Short	SRPK1	2.82571	0.00477674
Short	VRK1	-1.41846	0.156253
Short	CDK19	0.458279	0.646815
Short	PRKD2	1.51041	0.131137
Short	HIPK2	0.495314	0.620447
Short	WNK1	-0.761931	0.446214
Short	PLK3	-0.841303	0.400305
Short	SGK2	-1.64746	0.0996622
Short	DYRK4	-0.38269	0.702001
Short	LATS2	0.0566873	0.954801
Short	CDK12	2.41774	0.0157294
Short	PIM2	-0.113748	0.909452
Short	NLK	-0.376015	0.706956
Short	STK17A	0.69684	0.486005
Short	STK39	-0.525981	0.598975
Short	TBK1	-1.17368	0.240701
Short	CAMK2A	-0.967158	0.333612
Short	AKT3	0.745377	0.456154
Short	STK38L	-1.64884	0.0993793
Short	DYRK1B	-0.576984	0.564032
